# Canalization of genome-wide transcriptional activity in *Arabidopsis thaliana* accessions by MET1-dependent CG methylation

**DOI:** 10.1101/2022.07.14.500095

**Authors:** Thanvi Srikant, Wei Yuan, Kenneth Wayne Berendzen, Adrián Contreras Garrido, Hajk-Georg Drost, Rebecca Schwab, Detlef Weigel

## Abstract

**BACKGROUND:** Eukaryotes employ epigenetic marks such as DNA methylation at cytosines both for gene regulation and genome defense. In *Arabidopsis thaliana*, a central role is played by methylation in the CG context, with profound effects on gene expression and transposable element (TE) silencing. Nevertheless, despite its conserved role, genome-wide CG methylation differs substantially between wild *A. thaliana* accessions.

**RESULTS:** We hypothesized that global reduction of CG methylation would reduce epigenomic, transcriptomic and phenotypic diversity in *A. thaliana* accessions. To test our hypothesis, we knocked out *MET1*, which is required for CG methylation, in 18 early-flowering *A. thaliana* accessions. Homozygous *met1* mutants in all accessions suffered from a range of common developmental defects such as dwarfism and delayed flowering, in addition to accession-specific abnormalities in rosette leaf architecture, silique morphology and fertility. Integrated analysis of genome-wide methylation, chromatin accessibility and transcriptomes confirmed that inactivation of *MET1* greatly reduces CG methylation and alters chromatin accessibility at thousands of loci. While the effects on TE activation were similarly drastic in all accessions, the quantitative effects on non-TE genes varied greatly. The expression profiles of accessions became considerably more divergent from each other after genome-wide removal of CG methylation, although the expression of genes with diverse expression profiles across wild-type accessions tended to become more similar in mutants.

**CONCLUSIONS:** Our systematic analysis of MET1 requirement for genome function in different *A. thaliana* accessions revealed a dual role for CG methylation: for many genes, CG methylation appears to canalize expression levels, with methylation masking regulatory divergence. However, for a smaller subset of genes, CG methylation increases expression diversity beyond genetically encoded differences.
