## Supplementary material for "Canalization of genome-wide transcriptional activity in *Arabidopsis thaliana* accessions by MET1-dependent CG methylation": Table S1

### Sheet: CRISPR_target_guideRNA
	MET1 (AT5G49160) CRISPR guide RNA design
	Target sequence	TTGCTGACTATTTCCGGCCA
	Coordinates	Chr5: 19936752-19936771
	Strand	-
	PAM	AGG
	PCR Oligonucleotides used for genotyping mutants
	Primer sequence (5'--> 3')	Amplicon size	Purpose	Primer #
	TGTTGTGATTAATTGCAGGGCT	649 bp	Region amplified for genotyping by Sanger Sequencing	G-45412 (also used as Sanger sequencing primer)
	AGCCCAAATGAAAGCTCGT			G-45075
	TCTTGGAGTAAAGTTCAGTGTGA	152 bp	Region amplified for Genotyping by Amplicon-sequencing (Amplicon-sequencing primers with adapters provided in Table S4)	G-45073
	TCGAGAAGGGAAGCCAAAGT			G-45074

### Sheet: Accessions_list
	List of accessions used for met1 CRISPR mutants
		1001 ID	Accession Name	Country	Latitude	Longitude	Group
	1	6909	Col-0	USA	38.3	-92.3	germany
	2	6932	Ler-1	GER	47.984	10.8719	admixed
	3	6911	Cvi-0	CPV	15.1111	-23.6167	relict
	4	159	MAR2-3	FRA	47.35	3.93333	western_europe
	5	6915	Ei-2	GER	50.3	6.3	germany
	6	6945	Nok-3	NED	52.24	4.45	germany
	7	7000	Aa-0	GER	50.9167	9.57073	germany
	8	7002	Baa-1	NED	51.3333	6.1	germany
	9	7003	Bs-1	SUI	47.5	7.5	admixed
	10	7025	Bl-1	ITA	44.5041	11.3396	central_europe
	11	7036	Bu-0	GER	50.5	9.5	germany
	12	7092	Com-1	FRA	49.416	2.823	western_europe
	13	7298	Pi-0	AUT	47.04	10.51	central_europe
	14	7346	Ste-0	GER	52.6058	11.8558	south_sweden
	15	7372	Tscha-1	AUT	47.0748	9.9042	central_europe
	16	7373	Tsu-0	JPN	34.43	136.31	admixed
	17	7378	Uk-1	GER	48.0333	7.7667	admixed
	18	7127	Est-1	EST	58.6656	24.9871	admixed

### Sheet: list_of_mutations
	Frameshift mutation site (in met1 mutants)			TTG[I]CTGACTATTTCCGGCCA
				[I] marks the preferred site of the mutations
	Heterozygous parental line	Accession	Genotyped Mutation	Generation	Notes
	Line 1	Tscha-1	A insertion	first
	Line 2	Tscha-1	A insertion	first
	Line 2	Tscha-1	A insertion	second
	Line 3	Tscha-1	A insertion	second	mutant line with agamous-like phenotype
	Line 1	Tsu-0	C insertion	first
	Line 2	Tsu-0	T insertion	first
	Line 2	Tsu-0	T insertion	second
	Line 1	Com-1	A insertion	first
	Line 2	Com-1	C insertion	first
	Line 1	Est	A insertion	first
	Line 2	Est	C insertion	first
	Line 1	Bu-0	C insertion	first	tetraploid, segregate with skewed heterozygous genotypes
	Line 2	Bu-0	T insertion / A insertion (tri-allelic)	first	tetraploid, segregate with skewed heterozygous genotypes
	Line 1	Col-0	A insertion	first
	Line 2	Col-0	A insertion	first	segregate with skewed heterozygous genotypes
	Line 1	MAR2-3	A insertion	first
	Line 2	MAR2-3	C insertion	first
	Line 1	Cvi-0	T insertion	first
	Line 1	Ei-2	C insertion	first
	Line 2	Ei-2	C insertion	first
	Line 1	Aa-0	GCT deletion	first
	Line 2	Aa-0	T insertion	first
	Line 1	Bs-1	T insertion	first
	Line 2	Bs-1	C insertion / T substitution (bi-allelic)	first
	Line 1	Pi-0	AA insertion, C-->A subst	first	segregate with skewed heterozygous genotypes
	Line 2	Pi-0	T insertion	first
	Line 1	Ste-0	A insertion	first
	Line 2	Ste-0	C insertion / A insertion (tri-allelic)	first	segregate with skewed heterozygous genotypes
	Line 1	Uk-1	C insertion	first
	Line 2	Uk-1	T insertion	first
	Line 1	Nok-3	A insertion	first
	Line 2	Nok-3	A insertion	first
	Line 1	Baa-1	A insertion	first
	Line 2	Baa-1	C insertion	first
	Line 1	Ler-1	C deletion	first
	Line 2	Ler-1	A insertion	first
	Line 1	Bl-1	C insertion	first	segregate with skewed heterozygous genotypes
