## Supplementary material for "Canalization of genome-wide transcriptional activity in *Arabidopsis thaliana* accessions by MET1-dependent CG methylation": Table S2

### Sheet: DEGs_DMRs_ACRs
	1. DEGs
	Category	Definition of category	Total	TEDEG	Non-TEDEG
	Shared_DEGs	Present in all 19 contrasts	291	276	15
	Consensus_uniqueDEGs	Present in min 1 contrast	11675	1524	10151
	Consensus_min2_uniqueDEGs	Present in min 2 contrasts	7132	1401	5731
	2. dACRs
	Category	#Peaks
	All_consensus_peaks	35091
	All_consensus_peaks_excluding_ChrC_ChrM	34993
	dACRs	31295
	k-group 4 (dACRs)	5439
	3. DMRs
	Category	All-C DMRs	CG-DMRs	CHG-DMRs	CHH-DMRs
	DMRs including NA calls	2836	2388	350	1023
	DMRs without any NA calls	1051	749	13	334
	Including maximum 7 NA calls for every DMR*	1966*	1569*	207	614
	Mean DMR length (for all DMRs including NA calls)	1144	1200	2955	1677
	*This set of DMRs was used for intersections with DEGs and dACRs

### Sheet: DEGs_allcontrasts
	Number of DEGs identified in 19 met1 vs WT contrasts:
	Accession_contrast	DEG_total	Upreg_DEG	Downreg_DEG	TEDEG_total	Upreg_TEDEG	Downreg_TEDEG	NonTEDEG_total	Upreg_NonTEDEG	Downreg_NonTEDEG
	Est	4403	2900	1503	994	978	16	3409	1922	1487
	Tscha-1	3486	2419	1067	1030	998	32	2456	1420	1036
	All_MutvsWT	3479	2746	733	1466	1461	5	2013	1284	729
	Aa-0	3043	1852	1191	974	971	3	2069	880	1189
	Nok-3	2980	1547	1433	880	868	12	2100	678	1422
	Ler-1	2719	2261	458	877	875	2	1842	1385	457
	Baa-1	2550	1763	787	925	924	1	1625	838	787
	Tsu-0	2632	1793	839	952	945	7	1680	847	833
	Ei-2	2271	1488	783	1010	1006	4	1261	481	780
	Bu-0	2044	1154	890	785	784	1	1259	369	890
	Uk-1	1929	1510	419	968	964	4	961	545	416
	Ste-0	1917	1303	614	834	830	4	1083	472	611
	Cvi-0	1813	1357	456	672	669	3	1141	687	454
	Bl-1	1784	1385	399	648	645	3	1136	739	397
	Col-0	1759	935	824	715	709	6	1044	225	819
	MAR2-3	1727	1278	449	918	915	3	809	362	447
	Pi-0	1683	1330	353	911	910	1	772	419	353
	Bs-1	1479	1095	384	833	832	1	646	262	384
	Com-1	1053	958	95	775	775	0	278	182	96

### Sheet: Intersects_uniquegenes
	Numbers of genes/DEGs analysed :
	Feature	Total	TE-associated	Non-TE associated
	Total genes analysed with DESeq	21657	1678	19979
	Consensus DEGs (from mininum 2 out of 19 accession-specific contrasts)	7132	1401	5731
	Non-DEGs (based on the DESeq genes list)	14525	277	14248
	Non-DEGs Random subsampling		250	5731
	Numbers of unique genes identified in all Intersects (Homozgyous first and second generation, heterozygous samples included)
	Feature	Position	Intersect with TE-DEG	Intersect with Non-TE-DEG	Intersect with TE-Non-DEG	Intersect with Non-TE Non-DEG
	CG DMR	GB	231	196	19	159
	All-C DMR	GB	252	235	23	183
	CG DMR	cis	69	223	11	268
	All-C DMR	cis	77	314	14	335
	dACR	cis	1288	5433	214	5421
	Intersects of Consensus Non-TE-DEGs with other features:			Intersects of subsampled Non-TE-Non-DEGs with other features:
	Non-TE-DEG Category	#genes		Non-TE-DEG Category	#genes
	TOTAL	5731		TOTAL	5731
	with cis dACR and cis CG-DMR	407		with cis dACR and cis CG-DMR	407
	with cis dACR ONLY	5020		with cis dACR ONLY	5017
	with cis CG-DMR only	12		with cis CG-DMR only	20
	without cis dACR, without cis CG-DMR	292		without cis dACR, without cis CG-DMR	287

### Sheet: Intersects_TEs_genes
	Genic Feature	Total Number
	TEs	31189
	All genes (TAIR10)	37513
	Non-TE genes (TAIR10)	29699
	TE-genes (TAIR10)	3903
	Intersects (Number of DMRs/dACRs intersecting with Genic features)
		TEs	All genes	Non-TE genes	TE-genes
	CG-DMRs	1311	1508	1011	574
	All-C DMRs_max7NA	973	1254	902	406
	CG-DMRs_max7NA	748	1108	787	369
	dACRs	9808	22295	20083	2455
	Intersects (Number of Genic features intersecting with DMRs/dACRs)
		TEs	All genes	Non-TE genes	TE-genes
	CG-DMRs	2305	1706	1015	685
	All-C DMRs_max7NA	1796	1479	914	563
	CG-DMRs_max7NA	1430	1310	795	514
	dACRs	12407	23156	21232	1847
