## Supplementary material for "Canalization of genome-wide transcriptional activity in *Arabidopsis thaliana* accessions by MET1-dependent CG methylation": Table S3

Samples	Genotype	Accession	Line	Plate	WT	Het_Allele1	Het_Allele1_skewed	Homo_Allele1	Het_Allele2	Het_Allele2_skewed	Homo_Allele2	Bi-allelic	Bi-allelic_skewed	Tri-allelic	SamplesAnalysed_min80reads	Fraction_WT	Fraction_Het_allele1	Fraction_Het_allele1_skewed	Fraction_Homo_allele1	Fraction_Het_allele2	Fraction_Het_allele2_skewed	Fraction_Homo_allele2	Fraction_Bi-allelic	Fraction_Bi-allelic_skewed	Fraction_Tri-allelic	Mutation1	Mutation2	X-squared_value	degrees_of_freedom	p-value
10	Est_S1	Est	Line 1	16	2	3	1	2	0	0	0	0	0	0	8	0,25	0,38	0,13	0,25	0	0	0	0	0	0	A insertion		0	2	1,00E+00
85	Est_S2	Est	Line 2	16	28	50	1	3	0	0	0	0	0	0	82	0,34	0,61	0,01	0,04	0	0	0	0	0	0	C insertion		20,12195122	2	4,27E-05
46	Cvi-0_S2	Cvi-0	Line 1	24	5	22	2	5	0	0	0	0	0	0	34	0,15	0,65	0,06	0,15	0	0	0	0	0	0	T insertion		5,764705882	2	5,60E-02
27	Bu-0_S1	Bu-0	Line 1	24	3	11	11	1	0	0	0	0	0	0	26	0,12	0,42	0,42	0,04	0	0	0	0	0	0	C insertion		12,76923077	2	1,69E-03
60	Bu-0_S2	Bu-0	Line 2	1	0	4	4	1	1	1	0	1	0	26	38	0	0,11	0,11	0,03	0,03	0,03	0	0,03	0	0,68	A insertion	T insertion	34,15789474	2	3,83E-08
96	Ei-2_S1	Ei-2	Line 1	2	36	48	3	7	0	0	0	0	0	0	94	0,38	0,51	0,03	0,07	0	0	0	0	0	0	C insertion		18,57446809	2	9,26E-05
96	Ei-2_S2	Ei-2	Line 2	3	32	57	1	5	0	0	0	0	0	0	95	0,34	0,6	0,01	0,05	0	0	0	0	0	0	C insertion		19,98947368	2	4,56E-05
96	Pi-0_S1	Pi-0	Line 1	4	11	39	36	1	0	0	0	0	0	0	87	0,13	0,45	0,41	0,01	0	0	0	0	0	0	AA insertion, C-->A subst		47,91954023	2	3,93E-11
96	Pi-0_S2	Pi-0	Line 2	5	35	30	4	6	0	0	0	0	0	0	75	0,47	0,4	0,05	0,08	0	0	0	0	0	0	T insertion		23,08	2	9,73E-06
96	Aa-0_S1	Aa-0	Line 1	6	29	41	9	2	0	0	0	0	0	0	81	0,36	0,51	0,11	0,02	0	0	0	0	0	0	GCT deletion		22,45679012	2	1,33E-05
96	Aa-0_S2	Aa-0	Line 2	7	29	28	5	1	0	0	0	0	0	0	63	0,46	0,44	0,08	0,02	0	0	0	0	0	0	T insertion		25,03174603	2	3,67E-06
96	Col-0_S1	Col-0	Line 1	8	30	47	7	10	0	0	0	0	0	0	94	0,32	0,5	0,07	0,11	0	0	0	0	0	0	A insertion		10,59574468	2	5,00E-03
96	Col-0_S2	Col-0	Line 2	9	35	6	53	0	0	0	0	0	0	0	94	0,37	0,06	0,56	0	0	0	0	0	0	0	A insertion		32,19148936	2	1,02E-07
96	Tscha1_S1	Tscha-1	Line 1	10	33	41	5	7	0	0	0	0	0	0	86	0,38	0,48	0,06	0,08	0	0	0	0	0	0	A insertion		16,13953488	2	3,13E-04
96	Tscha1_S2	Tscha-1	Line 2	11	32	49	2	6	0	0	0	0	0	0	89	0,36	0,55	0,02	0,07	0	0	0	0	0	0	A insertion		17,08988764	2	1,95E-04
96	Ste-0_S1	Ste-0	Line 1	13	33	41	7	9	0	0	0	0	0	0	90	0,37	0,46	0,08	0,1	0	0	0	0	0	0	A insertion		13,2	2	1,36E-03
96	Bs-1_S1	Bs-1	Line 1	14	34	47	0	4	0	0	0	0	0	0	85	0,4	0,55	0	0,05	0	0	0	0	0	0	T insertion		22,12941176	2	1,57E-05
91	Bs-1_S2	Bs-1	Line 2	15	0	0	0	26	0	0	5	59	1	0	91	0	0	0	0,29	0	0	0,05	0,65	0,01	0	C insertion	T substitution	30,36263736	2	2,55E-07
96	Ler_S2	Ler-1	Line 1	17	34	30	5	7	0	0	0	0	0	0	76	0,45	0,39	0,07	0,09	0	0	0	0	0	0	C deletion		19,65789474	2	5,39E-05
96	Com-1_S1	Com-1	Line 1	18	29	41	3	7	0	0	0	0	0	0	80	0,36	0,51	0,04	0,09	0	0	0	0	0	0	A insertion		12,9	2	1,58E-03
96	Com-1_S2	Com-1	Line 2	19	26	47	3	8	0	0	0	0	0	0	84	0,31	0,56	0,04	0,1	0	0	0	0	0	0	C insertion		10,76190476	2	4,60E-03
96	Tsu-0_S1	Tsu-0	Line 1	20	28	53	1	14	0	0	0	0	0	0	96	0,29	0,55	0,01	0,15	0	0	0	0	0	0	C insertion		5,583333333	2	6,13E-02
88	Tsu-0_S2	Tsu-0	Line 2	21	19	50	4	13	0	0	0	0	0	0	86	0,22	0,58	0,05	0,15	0	0	0	0	0	0	T insertion		6,465116279	2	3,95E-02
84	Nok-3_S1	Nok-3	Line 1	22	34	40	0	5	0	0	0	0	0	0	79	0,43	0,51	0	0,06	0	0	0	0	0	0	A insertion		21,30379747	2	2,37E-05
96	Nok-3_S2	Nok-3	Line 2	23	29	44	2	8	0	0	0	0	0	0	83	0,35	0,53	0,02	0,1	0	0	0	0	0	0	A insertion		11,60240964	2	3,02E-03
74	Uk-1_S1	Uk-1	Line 1	25	22	22	1	10	0	0	0	0	0	0	55	0,4	0,4	0,02	0,18	0	0	0	0	0	0	C insertion		6,709090909	2	3,49E-02
80	Bl-1_S2	Bl-1	Line 1	26	26	25	25	2	0	0	0	0	0	0	78	0,33	0,32	0,32	0,03	0	0	0	0	0	0	C insertion		20,97435897	2	2,79E-05
80	Baa-1_S2	Baa-1	Line 1	27	32	39	7	2	0	0	0	0	0	0	80	0,4	0,49	0,09	0,03	0	0	0	0	0	0	A insertion		24,3	2	5,29E-06
96	Mar2-3_S2	MAR2-3	Line 2	29	34	48	3	10	0	0	0	0	0	0	95	0,36	0,51	0,03	0,11	0	0	0	0	0	0	C insertion		12,64210526	2	1,80E-03
77	Baa-1 S3	Baa-1	Line 2	30	18	26	0	0	0	0	0	0	0	0	44	0,41	0,59	0	0	0	0	0	0	0	0	C insertion		16,18181818	2	3,06E-04
92	Ste S2	Ste-0	Line 2	31	21	28	7	1	2	1	0	0	0	4	64	0,33	0,44	0,11	0,02	0,03	0,02	0	0	0	0,06	C insertion	A insertion	18,75	2	8,48E-05
96	Mar2-3 S1	MAR2-3	Line 1	32	37	42	3	9	0	0	0	0	0	0	91	0,41	0,46	0,03	0,1	0	0	0	0	0	0	A insertion		17,24175824	2	1,80E-04
44	Ler S3	Ler-1	Line 2	33	27	8	2	0	0	0	0	0	0	0	37	0,73	0,22	0,05	0	0	0	0	0	0	0	A insertion		47,21621622	2	5,59E-11
26	Uk-1 S2	Uk-1	Line 2	33	5	5	4	0	0	0	0	0	0	0	14	0,36	0,36	0,29	0	0	0	0	0	0	0	T insertion		4,714285714	2	9,47E-02
