## Supplementary material for "Canalization of genome-wide transcriptional activity in *Arabidopsis thaliana* accessions by MET1-dependent CG methylation": Table S4

### Sheet: Primer Sequences
	GENOTYPING BY AMPLICON-SEQUENCING
	The locus amplified by Amplicon-Seq spans the gRNA target site in the MET1 gene.
	The original primers designed to amplify this locus are the following:
	Primer #	Amplicon-size	Primer sequence (5'--> 3')
	G-45073	152 bp	TCTTGGAGTAAAGTTCAGTGTGA
	G-45074		TCGAGAAGGGAAGCCAAAGT
	For amplicon-sequencing, these primers are modified to incorporate adapters and frameshifted nucleotides, which allow multiplexing of a large number of samples.
	The amplicon-sequencing primers used in this study are the following:
	Amplicon-Seq PCR 1:
		FORWARD PRIMERS
	Primer #	Primer sequence (5'--> 3')		Search string for demultiplexing
	G-45652	ACACTCTTTCCCTACACGACGCTCTTCCGATCTTCTTGGAGTAAAGTTCAGTGTGA		TCTTGGAGTAAAGTTCAGTGTGA
	G-46033	ACACTCTTTCCCTACACGACGCTCTTCCGATCTGATCTTGGAGTAAAGTTCAGTGTGA		GATCTTGGAGTAAAGTTCAGTGTGA
	G-46035	ACACTCTTTCCCTACACGACGCTCTTCCGATCTTGATCTTGGAGTAAAGTTCAGTGTGA		TGATCTTGGAGTAAAGTTCAGTGTGA
	G-46819	ACACTCTTTCCCTACACGACGCTCTTCCGATCTTAGTCTTGGAGTAAAGTTCAGTGTGA		TAGTCTTGGAGTAAAGTTCAGTGTGA
	G-46820	ACACTCTTTCCCTACACGACGCTCTTCCGATCTGATTCTTGGAGTAAAGTTCAGTGTGA		GATTCTTGGAGTAAAGTTCAGTGTGA
	G-46821	ACACTCTTTCCCTACACGACGCTCTTCCGATCTGCTTCTTGGAGTAAAGTTCAGTGTGA		GCTTCTTGGAGTAAAGTTCAGTGTGA
	G-46822	ACACTCTTTCCCTACACGACGCTCTTCCGATCTTGTCTTGGAGTAAAGTTCAGTGTGA		TGTCTTGGAGTAAAGTTCAGTGTGA
		REVERSE PRIMERS
	Primer #	Primer sequence (5'--> 3')		Search string for demultiplexing
	G-45653	GTGACTGGAGTTCAGACGTGTGCTCTTCCGATCTTCGAGAAGGGAAGCCAAAGT		ACTTTGGCTTCCCTTCTCGA
	G-46034	GTGACTGGAGTTCAGACGTGTGCTCTTCCGATCTACTCGAGAAGGGAAGCCAAAGT		ACTTTGGCTTCCCTTCTCGAGT
	G-46036	GTGACTGGAGTTCAGACGTGTGCTCTTCCGATCTTACTCGAGAAGGGAAGCCAAAGT		ACTTTGGCTTCCCTTCTCGAGTA
	G-46824	GTGACTGGAGTTCAGACGTGTGCTCTTCCGATCTTCATCGAGAAGGGAAGCCAAAGT		ACTTTGGCTTCCCTTCTCGATGA
	G-46825	GTGACTGGAGTTCAGACGTGTGCTCTTCCGATCTACTTCGAGAAGGGAAGCCAAAGT		ACTTTGGCTTCCCTTCTCGAAGT
	G-46826	GTGACTGGAGTTCAGACGTGTGCTCTTCCGATCTTGCTCGAGAAGGGAAGCCAAAGT		ACTTTGGCTTCCCTTCTCGAGCA
	G-46827	GTGACTGGAGTTCAGACGTGTGCTCTTCCGATCTTCTCGAGAAGGGAAGCCAAAGT		ACTTTGGCTTCCCTTCTCGAGA
	G-46828	GTGACTGGAGTTCAGACGTGTGCTCTTCCGATCTCGTCGAGAAGGGAAGCCAAAGT		ACTTTGGCTTCCCTTCTCGACG
	Amplicon-Seq PCR 2:
	Primer #	Primer sequence (5'--> 3')
	G-40610	AATGATACGGCGACCACCGAGATCTACACTCTTTCCCTACACGACGCTCTTC		Forward Primer
		96 barcoded primers as used in Lundberg et al. 2013 (https://www.nature.com/articles/nmeth.2634#Sec2)		Reverse Primer

### Sheet: Sample demultiplexing
	Frameshift mutation site (in met1 mutants)			TTG[I]CTGACTATTTCCGGCCA
				[I] marks the preferred site of the mutations
	Search string for all MET1 alleles : TTGTCC[AGCTN]*CCGGCCA
	Search string for WT MET1 allele : TTGTCCTTTGCTGACTATTTCCGGCCA
	Total number of samples	Accession / Line	Plate #	Sequencing Batch	Sample numbers	Forward primer	Reverse primer
	60	Bu-0 Line 2	1	Batch 1	S1 - S60	G-45652	G-45653
	96	Ei-2 Line 1	2	Batch 1	S1 - S96	G-45652	G-46034
	96	Ei-2 Line 2	3	Batch 1	S1 - S96	G-45652	G-46036
	96	Pi-0 Line 1	4	Batch 1	S1 - S96	G-45652	G-46824
	96	Pi-0 Line 2	5	Batch 1	S1 - S96	G-45652	G-46825
	96	Aa-0 Line 1	6	Batch 1	S1 - S96	G-45652	G-46826
	96	Aa-0 Line 2	7	Batch 1	S1 - S96	G-45652	G-46827
	96	Col-0 Line 1	8	Batch 1	S1 - S96	G-45652	G-46828
	96	Col-0 Line 2	9	Batch 1	S1 - S96	G-46033	G-45653
	96	Tscha-1 Line 1	10	Batch 1	S1 - S96	G-46033	G-46034
	96	Tscha-1 Line 2	11	Batch 1	S1 - S96	G-46033	G-46036
	96	Ste-0 Line 1	13	Batch 1	S1 - S96	G-46033	G-46825
	96	Bs-1 Line 1	14	Batch 1	S1 - S96	G-46033	G-46826
	91	Bs-1 Line 2	15	Batch 1	S1 - S91	G-46033	G-46827
	10	Est Line 1	16	Batch 1	S1 - S10	G-46033	G-46828
	85	Est Line 2	16	Batch 1	S11 - S85	G-46033	G-46828
	96	Ler-1 Line 1	17	Batch 1	S1 - S96	G-46035	G-45653
	96	Com-1 Line 1	18	Batch 1	S1 - S96	G-46035	G-46034
	96	Com-1 Line 2	19	Batch 1	S1 - S96	G-46035	G-46036
	96	Tsu-0 Line 1	20	Batch 1	S1 - S96	G-46035	G-46824
	88	Tsu-0 Line 2	21	Batch 1	S1 - S88	G-46035	G-46825
	84	Nok-3 Line 1	22	Batch 1	S1 - S84	G-46035	G-46826
	96	Nok-3 Line 2	23	Batch 1	S1 - S96	G-46035	G-46827
	46	Cvi-0 Line 1	24	Batch 1	S1 - S46	G-46035	G-46828
	27	Bu-0 Line 1	24	Batch 1	S49 - S75	G-46035	G-46828
	74	Uk-1 Line 1	25	Batch 1	S1 - S74	G-46819	G-45653
	80	Bl-1 Line 1	26	Batch 1	S1 - S80	G-46819	G-46034
	80	Baa-1 Line 1	27	Batch 1	S1 - S80	G-46819	G-46036
	96	MAR2-3 Line 2	29	Batch 1	S1 - S96	G-46819	G-46825
	77	Baa-1 Line 2	30	Batch 2	S1 - S77	G-46819	G-46034
	92	Ste-0 Line 2	31	Batch 2	S1 - S92	G-46820	G-46034
	96	MAR2-3 Line 1	32	Batch 2	S1 - S96	G-46821	G-46036
	44	Ler-1 Line 2	33	Batch 2	S1 - S44	G-46822	G-46036
	26	Uk-1 Line 2	33	Batch 2	S1 - S26	G-46822	G-46036
