## Supplementary data : Appendix 1 for "Canalization of genome-wide transcriptional activity in *Arabidopsis thaliana* accessions by MET1-dependent CG methylation": ATAClib_peaks_readcounts_metadata.tab

Name	Line	Accession	Genotype	MACS2_peakcounts	Mapped_Read_counts	Library
1	Aa0_P1_1	L1	Aa-0	Mut_Homo_G1	3505	4363527	ATAC
2	Aa0_P1_2	L1	Aa-0	Mut_Homo_G1	731	3733970	ATAC
3	Aa0_P1_3	L1	Aa-0	Mut_Homo_G1	5581	7126393	ATAC
4	Aa0_P2_1	L2	Aa-0	Mut_Homo_G1	8205	4376312	ATAC
5	Aa0_P2_2	L2	Aa-0	Mut_Homo_G1	9853	4080369	ATAC
6	Aa0_P2_3	L2	Aa-0	Mut_Homo_G1	10807	4478721	ATAC
7	Aa0_WT_1	L	Aa-0	WT	19937	9759634	ATAC
8	Aa0_WT_2	L	Aa-0	WT	16478	5821648	ATAC
9	Aa0_WT_3	L	Aa-0	WT	17537	8434976	ATAC
10	Baa-1_P2_1	L1	Baa-1	Mut_Homo_G1	19221	17745994	ATAC
11	Baa-1_P2_2	L1	Baa-1	Mut_Homo_G1	494	4118104	ATAC
12	Baa-1_P2_3	L1	Baa-1	Mut_Homo_G1	10955	7191949	ATAC
13	Baa-1_P3_1	L2	Baa-1	Mut_Homo_G1	7107	7326323	ATAC
14	Baa-1_P3_2	L2	Baa-1	Mut_Homo_G1	21355	12540640	ATAC
15	Baa-1_P3_3	L2	Baa-1	Mut_Homo_G1	25059	14751827	ATAC
16	Baa-1_WT_1	L	Baa-1	WT	20402	14703803	ATAC
17	Baa-1_WT_2	L	Baa-1	WT	24055	16282048	ATAC
18	Baa-1_WT_3	L	Baa-1	WT	25405	25602900	ATAC
19	Bl1C3_P2_1	L1	Bl-1	Mut_Het	15847	6701394	ATAC
20	Bl1C3_P2_2	L1	Bl-1	Mut_Het	2071	4423450	ATAC
21	Bl-1_WT_1	L	Bl-1	WT	24532	14804405	ATAC
22	Bl-1_WT_2	L	Bl-1	WT	18783	8557567	ATAC
23	Bl-1_WT_3	L	Bl-1	WT	21525	11289074	ATAC
24	Bs1_P1_1	L1	Bs-1	Mut_Homo_G1	26056	12500790	ATAC
25	Bs1_P1_2	L1	Bs-1	Mut_Homo_G1	22715	6172455	ATAC
26	Bs1_P1_3	L1	Bs-1	Mut_Homo_G1	21251	6215071	ATAC
27	Bs1_P2_1	L2	Bs-1	Mut_Homo_G2	24259	10226048	ATAC
28	Bs1_P2_2	L2	Bs-1	Mut_Homo_G2	17555	4252699	ATAC
29	Bs1_P2_3	L2	Bs-1	Mut_Homo_G2	22349	10954187	ATAC
30	Bs1_WT_1	L	Bs-1	WT	21451	8539311	ATAC
31	Bs1_WT_2	L	Bs-1	WT	21881	11042555	ATAC
32	Bs1_WT_3	L	Bs-1	WT	24184	12167390	ATAC
33	Bu0_P1_1	L1	Bu-0	Mut_Homo_G1	19522	9317930	ATAC
34	Bu0_P1_2	L1	Bu-0	Mut_Het	10571	4753408	ATAC
35	Bu0_P1_3	L1	Bu-0	Mut_Het	17161	5866587	ATAC
36	Bu0_P2_1	L2	Bu-0	Mut_Homo_G1	11975	5515580	ATAC
37	Bu0_P2_2	L2	Bu-0	Mut_Homo_G1	24489	18613236	ATAC
38	Bu0_P2_3	L2	Bu-0	Mut_Het	18355	13823682	ATAC
39	Bu_WT_1	L	Bu-0	WT	22312	12768695	ATAC
40	Bu_WT_2	L	Bu-0	WT	19530	11595056	ATAC
41	Bu_WT_3	L	Bu-0	WT	22942	12297659	ATAC
42	Col_C1_P2_1	L2	Col-0	Mut_Het	18000	6501001	ATAC
43	Col_C1_P2_2	L2	Col-0	Mut_Het	17202	4996500	ATAC
44	Col_C1_P2_3	L2	Col-0	Mut_Het	10349	7620413	ATAC
45	Col_P1_1	L1	Col-0	Mut_Homo_G1	16918	12300645	ATAC
46	Col_P1_2	L1	Col-0	Mut_Homo_G1	21588	24127937	ATAC
47	Col_P1_3	L1	Col-0	Mut_Homo_G1	15893	20870220	ATAC
48	Col_WT_1	L	Col-0	WT	20495	15440780	ATAC
49	Col_WT_2	L	Col-0	WT	25405	18414358	ATAC
50	Col_WT_3	L	Col-0	WT	22758	24131306	ATAC
51	Com_P1_1	L1	Com-1	Mut_Homo_G1	28513	18104271	ATAC
52	Com_P1_2	L1	Com-1	Mut_Homo_G1	24579	9329527	ATAC
53	Com_P1_3	L1	Com-1	Mut_Homo_G1	26423	16293562	ATAC
54	Com_P2_1	L2	Com-1	Mut_Homo_G1	17791	6960293	ATAC
55	Com_P2_2	L2	Com-1	Mut_Homo_G1	28180	17503575	ATAC
56	Com_P2_3	L2	Com-1	Mut_Homo_G1	26838	11762434	ATAC
57	Com_WT_1	L	Com-1	WT	26267	14054845	ATAC
58	Com_WT_2	L	Com-1	WT	23950	12311470	ATAC
59	Com_WT_3	L	Com-1	WT	22177	11769365	ATAC
60	CviC3_P2_1	L1	Cvi-0	Mut_Homo_G1	3610	2746064	ATAC
61	CviC3_P2_2	L1	Cvi-0	Mut_Homo_G1	16381	8298296	ATAC
62	Cvi_P2_2	L1	Cvi-0	Mut_Homo_G1	23746	13946056	ATAC
63	Cvi_WT_1	L	Cvi-0	WT	24552	18907688	ATAC
64	Cvi_WT_2	L	Cvi-0	WT	23987	18304492	ATAC
65	Cvi_WT_3	L	Cvi-0	WT	20469	10849188	ATAC
66	Ei2_P1_1	L1	Ei-2	Mut_Homo_G1	20605	11197921	ATAC
67	Ei2_P1_2	L1	Ei-2	Mut_Homo_G1	16838	11017212	ATAC
68	Ei2_P1_3	L1	Ei-2	Mut_Homo_G1	18669	11332662	ATAC
69	Ei2_P2_1	L2	Ei-2	Mut_Homo_G1	23527	13588867	ATAC
70	Ei2_P2_2	L2	Ei-2	Mut_Homo_G1	16770	9744962	ATAC
71	Ei2_P2_3	L2	Ei-2	Mut_Homo_G1	15341	8235287	ATAC
72	Ei2_WT_1	L	Ei-2	WT	21345	13382292	ATAC
73	Ei2_WT_2	L	Ei-2	WT	21192	16561349	ATAC
74	Ei2_WT_3	L	Ei-2	WT	22547	13568866	ATAC
75	Est_P1_1	L1	Est	Mut_Homo_G1	26078	12961136	ATAC
76	Est_P1_2	L1	Est	Mut_Homo_G1	25752	10875169	ATAC
77	Est_P2_1	L2	Est	Mut_Homo_G1	29657	21802152	ATAC
78	Est_P2_2	L2	Est	Mut_Homo_G1	29636	19483829	ATAC
79	Est_P2_3	L2	Est	Mut_Homo_G1	27017	13542403	ATAC
80	Est_WT_1	L	Est	WT	24226	13068184	ATAC
81	Est_WT_2	L	Est	WT	21058	10437717	ATAC
82	Est_WT_3	L	Est	WT	23206	14223852	ATAC
83	LerC3_P2_1	L1	Ler-1	Mut_Homo_G1	20283	9364052	ATAC
84	LerC3_P2_2	L1	Ler-1	Mut_Het	18898	9135276	ATAC
85	LerC3_P2_3	L1	Ler-1	Mut_Het	19097	12782204	ATAC
86	LerC3_P3_1	L2	Ler-1	Mut_Het	537	4854578	ATAC
87	LerC3_P3_2	L2	Ler-1	Mut_Het	13529	11529301	ATAC
88	Ler_WT_1	L	Ler-1	WT	23501	15511303	ATAC
89	Ler_WT_2	L	Ler-1	WT	17679	11917889	ATAC
90	Ler_WT_3	L	Ler-1	WT	13833	8046116	ATAC
91	Mar_P1_1	L1	MAR2-3	Mut_Homo_G1	4320	3435704	ATAC
92	Mar_P1_2	L1	MAR2-3	Mut_Homo_G1	12135	7536969	ATAC
93	Mar_P1_3	L1	MAR2-3	Mut_Homo_G1	16094	9990752	ATAC
94	Mar_P2_1	L2	MAR2-3	Mut_Homo_G1	9957	8003614	ATAC
95	Mar_P2_2	L2	MAR2-3	Mut_Homo_G1	15593	13442094	ATAC
96	Mar_P2_3	L2	MAR2-3	Mut_Homo_G1	18178	12643003	ATAC
97	Mar_WT_1	L	MAR2-3	WT	16400	9758822	ATAC
98	Mar_WT_2	L	MAR2-3	WT	20216	14078037	ATAC
99	Mar_WT_3	L	MAR2-3	WT	16422	16175965	ATAC
100	Nok3_P1_1	L1	Nok-3	Mut_Homo_G1	17828	13060152	ATAC
101	Nok3_P2_1	L2	Nok-3	Mut_Homo_G1	17938	10474429	ATAC
102	Nok3_P2_2	L2	Nok-3	Mut_Homo_G1	18489	15705976	ATAC
103	Nok3_P2_3	L2	Nok-3	Mut_Homo_G1	19964	14222982	ATAC
104	Nok3_WT_1	L	Nok-3	WT	12671	10117157	ATAC
105	Nok3_WT_2	L	Nok-3	WT	14792	12946789	ATAC
106	Nok3_WT_3	L	Nok-3	WT	5375	4326531	ATAC
107	NokC3_P1_1	L1	Nok-3	Mut_Homo_G1	20072	17875010	ATAC
108	NokC3_P1_2	L1	Nok-3	Mut_Homo_G1	19422	20553922	ATAC
109	Pi0_P1_1	L1	Pi-0	Mut_Homo_G1	27283	25819252	ATAC
110	Pi0_P1_2	L1	Pi-0	Mut_Homo_G1	19409	11402861	ATAC
111	Pi0_P1_3	L1	Pi-0	Mut_Homo_G1	25641	12346359	ATAC
112	Pi0_P2_1	L2	Pi-0	Mut_Homo_G1	27695	15146423	ATAC
113	Pi0_P2_2	L2	Pi-0	Mut_Homo_G1	26764	14816584	ATAC
114	Pi0_P2_3	L2	Pi-0	Mut_Homo_G1	24347	11678813	ATAC
115	Pi0_WT_1	L	Pi-0	WT	27060	21023375	ATAC
116	Pi0_WT_2	L	Pi-0	WT	23601	12951106	ATAC
117	Pi0_WT_3	L	Pi-0	WT	26270	13771907	ATAC
118	Ste0_P1_1	L1	Ste-0	Mut_Homo_G1	21295	10233191	ATAC
119	Ste0_P1_2	L1	Ste-0	Mut_Homo_G1	6794	2952484	ATAC
120	Ste0_P1_3	L1	Ste-0	Mut_Homo_G1	20385	7911853	ATAC
121	Ste0_P2_1	L2	Ste-0	Mut_Homo_G1	10716	3869643	ATAC
122	Ste0_P2_3	L2	Ste-0	Mut_Homo_G1	9486	3742555	ATAC
123	Ste0_WT_1	L	Ste-0	WT	17119	11012233	ATAC
124	Ste0_WT_2	L	Ste-0	WT	18868	8281677	ATAC
125	Ste0_WT_3	L	Ste-0	WT	20020	11891576	ATAC
126	Tscha_P1_1	L1	Tscha-1	Mut_Homo_G1	25686	23932177	ATAC
127	Tscha_P1_2	L1	Tscha-1	Mut_Homo_G1	20339	14888855	ATAC
128	Tscha_P1_3	L1	Tscha-1	Mut_Homo_G1	22137	12097858	ATAC
129	Tscha_P2_1	L2	Tscha-1	Mut_Homo_G1	25062	15931972	ATAC
130	Tscha_P2_2	L2	Tscha-1	Mut_Homo_G1	25234	14682007	ATAC
131	Tscha_P2_3	L2	Tscha-1	Mut_Homo_G1	16835	10270155	ATAC
132	Tscha_T4_P1_1	L1	Tscha-1	Mut_Homo_G2	25894	10952154	ATAC
133	Tscha_T4_P1_2	L1	Tscha-1	Mut_Homo_G2	19288	5177677	ATAC
134	Tscha_T4_P1_3	L1	Tscha-1	Mut_Homo_G2	17655	3729023	ATAC
135	Tscha_WT_1	L	Tscha-1	WT	22324	15307879	ATAC
136	Tscha_WT_2	L	Tscha-1	WT	20444	11082641	ATAC
137	Tscha_WT_3	L	Tscha-1	WT	19756	10151700	ATAC
138	Tsu_P1_1	L1	Tsu-0	Mut_Homo_G1	23338	15239808	ATAC
139	Tsu_P1_2	L1	Tsu-0	Mut_Homo_G1	21872	11643903	ATAC
140	Tsu_P1_3	L1	Tsu-0	Mut_Homo_G1	23837	9649878	ATAC
141	Tsu_P2_1	L2	Tsu-0	Mut_Homo_G1	23163	15221696	ATAC
142	Tsu_P2_2	L2	Tsu-0	Mut_Homo_G1	20531	14946715	ATAC
143	Tsu_P2_3	L2	Tsu-0	Mut_Homo_G1	23535	18742439	ATAC
144	Tsu_T4_P2_1	L2	Tsu-0	Mut_Homo_G2	14157	3258708	ATAC
145	Tsu_T4_P2_2	L2	Tsu-0	Mut_Homo_G2	13992	2689346	ATAC
146	Tsu_T4_P2_3	L2	Tsu-0	Mut_Homo_G2	21782	6357744	ATAC
147	Tsu_WT_1	L	Tsu-0	WT	19424	7133099	ATAC
148	Tsu_WT_2	L	Tsu-0	WT	19145	8089929	ATAC
149	Tsu_WT_3	L	Tsu-0	WT	19494	9975412	ATAC
150	Uk1_P1_1	L1	Uk-1	Mut_Homo_G1	21070	14710349	ATAC
151	Uk1_P1_2	L1	Uk-1	Mut_Homo_G1	13652	12298107	ATAC
152	Uk1_P1_3	L1	Uk-1	Mut_Homo_G1	15239	11556855	ATAC
153	Uk1_P2_1	L2	Uk-1	Mut_Homo_G1	19594	11921756	ATAC
154	Uk1_P2_2	L2	Uk-1	Mut_Homo_G1	19034	10389868	ATAC
155	Uk1_P2_3	L2	Uk-1	Mut_Homo_G1	1083	3158828	ATAC
156	Uk1_WT_1	L	Uk-1	WT	21618	14238746	ATAC
157	Uk1_WT_2	L	Uk-1	WT	19410	18637947	ATAC
158	Uk1_WT_3	L	Uk-1	WT	7137	9910869	ATAC
