## Supplementary data : Appendix 1 for "Canalization of genome-wide transcriptional activity in *Arabidopsis thaliana* accessions by MET1-dependent CG methylation": Consolidated_mapping_conversionEff_results_BSseq_73libraries_modified.tab

Name	Generation	Line	Geno	Acc	Percentage_mCG	Percentage_mCHG	Percentage_mCHH	Percentage_mCN	Perc_Bisulfite_Conversion_Efficiency
1	BlC3_P2_1	T3	L1	Mut_Het	Bl-1	6.4	3.9	0.7	0.8	99.8
2	BlC3_P2_2	T3	L1	Mut_Het	Bl-1	11.1	3.6	0.7	1.1	99.7
3	LerC3P2_1	T3	L1	Mut_Homo_G1	Ler-1	0.2	4.3	0.9	0.6	99.7
4	LerC3P2_2	T3	L1	Mut_Het	Ler-1	9.5	3.9	1.1	1.5	99.7
5	LerC3P2_3	T3	L1	Mut_Het	Ler-1	8.6	3.6	1	1.4	99.7
6	LerC3P3_1	T3	L2	Mut_Het	Ler-1	9.3	4.5	1.2	1.6	99.7
7	LerC3P3_2	T3	L2	Mut_Het	Ler-1	7.3	3.3	0.8	1.2	99.7
8	CviC3P2_1and2	T3	L1	Mut_Homo_G1	Cvi-0	0.2	3.4	1	0.9	99.7
9	NokC3_P1_1and2	T3	L1	Mut_Homo_G1	Nok-3	0.2	4.5	0.8	0.7	99.7
10	Baa_P3_B2	T3	L2	Mut_Homo_G1	Baa-1	0.2	3.3	0.9	0.6	99.7
11	Pi0_P2_B2	T3	L2	Mut_Homo_G1	Pi-0	0.2	4.7	1	0.7	99.7
12	Baa_WT_B2	T3	L	WT	Baa-1	14.7	3.2	1.2	1.5	99.7
13	Tsu_T4_P2_2_B2	T4	L2	Mut_Homo_G2	Tsu-0	0.2	5.9	0.9	0.6	99.7
14	Tsu_T4_P2_3_B2	T4	L2	Mut_Homo_G2	Tsu-0	0.2	6.4	1.3	0.9	99.7
15	Ste0_P2	T3	L2	Mut_Homo_G1	Ste-0	0.2	4.3	1.1	1	99.7
16	Col_P1_Pooled	T3	L1	Mut_Homo_G1	Col-0	0.2	5.1	1.1	0.3	99.7
17	Aa0_P1	T3	L1	Mut_Homo_G1	Aa-0	0.2	4.2	0.8	0.8	99.7
18	ColC1P2_1	T3	L2	Mut_Het	Col-0	20.2	6	1.2	1.1	99.7
19	Aa0_P2	T3	L2	Mut_Homo_G1	Aa-0	0.2	4.5	0.9	0.7	99.7
20	Pi0_P1_3	T3	L1	Mut_Homo_G1	Pi-0	0.2	4.1	0.9	0.6	99.7
21	Uk1_P1	T3	L1	Mut_Homo_G1	Uk-1	0.2	3.5	0.8	0.7	99.7
22	Est_WT	T3	L	WT	Est	14.3	3.7	1	1.6	99.7
23	Uk1_P2	T3	L2	Mut_Homo_G1	Uk-1	1.5	3.7	0.9	0.8	99.7
24	Mar_P1	T3	L1	Mut_Homo_G1	MAR2-3	0.2	4	0.8	0.6	99.7
25	Ei2_P1	T3	L1	Mut_Homo_G1	Ei-2	0.2	4.4	0.7	0.7	99.7
26	Mar_P2	T3	L2	Mut_Homo_G1	MAR2-3	0.2	4	0.8	0.7	99.7
27	Ei2_P2	T3	L2	Mut_Homo_G1	Ei-2	0.2	3.8	0.6	0.6	99.7
28	Mar_WT	T3	L	WT	MAR2-3	15.1	3.4	1	1.9	99.7
29	Tsu0_P1	T3	L1	Mut_Homo_G1	Tsu-0	0.2	4.2	0.9	0.7	99.7
30	Bu0_P2_1	T3	L2	Mut_Homo_G1	Bu-0	0.2	4.5	0.9	0.7	99.7
31	Tsu0_P2	T3	L2	Mut_Homo_G1	Tsu-0	0.2	4.5	0.9	0.7	99.7
32	Bu0_P2_2	T3	L2	Mut_Homo_G1	Bu-0	0.2	4.5	0.9	0.8	99.7
33	Tsu0_WT	T3	L	WT	Tsu-0	16.4	4.3	1.3	1.9	99.7
34	Bu0_P2_3	T3	L2	Mut_Het	Bu-0	17.2	4.8	1	1.5	99.7
35	Ste0_WT	T3	L	WT	Ste-0	14.7	3.7	1.2	2	99.7
36	Tscha_P2	T3	L2	Mut_Homo_G1	Tscha-1	0.2	4	0.8	0.7	99.7
37	Bs1_P1	T3	L1	Mut_Homo_G1	Bs-1	0.2	3.4	0.8	0.7	99.7
38	Bu0_P1_2	T3	L1	Mut_Het	Bu-0	12	4.4	0.9	1.3	99.7
39	Tscha_P1	T3	L1	Mut_Homo_G1	Tscha-1	0.2	4.2	0.9	0.7	99.7
40	Baa_P2	T3	L1	Mut_Homo_G1	Baa-1	0.2	3.4	0.9	0.7	99.7
41	ColC1P2_3	T3	L2	Mut_Het	Col-0	18.3	5.2	1	1	99.7
42	Com1_WT	T3	L	WT	Com-1	14.4	3.8	0.8	1.6	99.7
43	Aa0_WT	T3	L	WT	Aa-0	16	4.1	1.1	1.7	99.7
44	Tscha_WT	T3	L	WT	Tscha-1	15.6	4.2	0.7	1.5	99.6
48	Tsu_T4_P2_1	T4	L2	Mut_Homo_G2	Tsu-0	0.1	6	0.7	0.6	99.7
49	Tscha_T4_P1_1	T4	L1	Mut_Homo_G2	Tscha-1	0.2	5.2	0.9	0.8	99.7
50	Tscha_T4_P1_2	T4	L1	Mut_Homo_G2	Tscha-1	0.2	5.7	1	0.8	99.7
51	Tscha_T4_P1_3	T4	L1	Mut_Homo_G2	Tscha-1	0.2	5.6	1	0.8	99.7
52	Tscha_T4_Agamous	T4	L	Mut_Homo_G2	Tscha-1	0.3	8.6	1.6	1.1	99.7
53	Pi0_P1_2	T3	L1	Mut_Homo_G1	Pi-0	0.2	4	1	0.7	99.7
54	Pi0_P1_1	T3	L1	Mut_Homo_G1	Pi-0	0.2	4.1	0.9	0.8	99.7
55	Col0_WT	T3	L	WT	Col-0	18.8	4.7	1.3	1.2	99.7
56	Bl1_WT	T3	L	WT	Bl-1	18	3.7	1	1.5	99.7
57	Bs1_P2	T3	L2	Mut_Homo_G2	Bs-1	0.2	3.5	0.8	0.7	99.7
58	Nok3_P1_1	T3	L1	Mut_Homo_G1	Nok-3	0.2	4.7	0.7	0.7	99.7
59	Cvi_P2_2	T3	L1	Mut_Homo_G1	Cvi-0	0.3	3.6	1.1	1	99.7
60	Est_P1	T3	L1	Mut_Homo_G1	Est	0.2	5.8	0.8	0.7	99.7
61	Est_P2	T3	L2	Mut_Homo_G1	Est	0.2	4.2	0.8	0.7	99.7
62	Bu0_P1_1	T3	L1	Mut_Homo_G1	Bu-0	0.2	4.4	0.7	0.6	99.7
63	Bu0_P1_3	T3	L1	Mut_Het	Bu-0	11.4	3.9	1.1	1.5	99.7
64	ColC1P2_2	T3	L2	Mut_Het	Col-0	18.2	5.7	1	0.9	99.7
65	Pi0_WT	T3	L	WT	Pi-0	15.6	3.6	1	1.5	99.7
66	Nok3_P2	T3	L2	Mut_Homo_G1	Nok-3	0.2	4.7	0.7	0.7	99.7
67	Bu0_WT	T3	L	WT	Bu-0	15	3.9	1	1.5	99.7
68	Nok3_WT	T3	L	WT	Nok-3	18.7	3.8	1	1.7	99.7
69	Uk1_WT	T3	L	WT	Uk-1	17.1	3.6	1.2	1.9	99.7
70	Cvi_WT	T3	L	WT	Cvi-0	11.1	4	1.3	1.9	99.7
71	Ei2_WT	T3	L	WT	Ei-2	16.1	4.3	1.1	1.6	99.7
72	Ler_WT	T3	L	WT	Ler-1	15.8	4.3	1.2	1.8	99.7
78	Bs1_WT	T3	L	WT	Bs-1	16.7	3.5	1.1	1.6	99.7
79	Com1_P1	T3	L1	Mut_Homo_G1	Com-1	0.2	3.6	0.6	0.6	99.7
80	Ste0_P1	T3	L1	Mut_Homo_G1	Ste-0	0.2	3.7	1	0.9	99.7
81	Com1_P2	T3	L2	Mut_Homo_G1	Com-1	0.2	3.6	0.6	0.6	99.7
