## Supplementary data : Appendix 1 for "Canalization of genome-wide transcriptional activity in *Arabidopsis thaliana* accessions by MET1-dependent CG methylation": gDNAlib_readcounts_metadata.tab

Name	Mapped_Read_counts	Accession	Line	Genotype	Library
1	Aa0_P1gDNA	3591463	Aa-0	L1	Mut	gDNA
2	Aa0_P2gDNA	3437713	Aa-0	L2	Mut	gDNA
3	Aa0_WTgDNA	3421692	Aa-0	L	WT	gDNA
4	Baa_P2gDNA	3599962	Baa-1	L1	Mut	gDNA
5	Baa_P3gDNA	4356487	Baa-1	L2	Mut	gDNA
6	Baa_WTgDNA_Reseq	9092256	Baa-1	L	WT	gDNA
7	Bl1_WTgDNA	3591494	Bl-1	L	WT	gDNA
8	BlC3_P2_2gDNA	7646854	Bl-1	L1	Mut	gDNA
9	Bs1_P1gDNA	2964340	Bs-1	L1	Mut	gDNA
10	Bs1_P2gDNA	3412892	Bs-1	L2	Mut	gDNA
11	Bs1_WTgDNA	5168245	Bs-1	L	WT	gDNA
12	Bu0_P1_1gDNA	4399205	Bu-0	L1	Mut	gDNA
13	Bu0_P1_2gDNA	4418205	Bu-0	L1	Mut	gDNA
14	Bu0_P1_3gDNA	6007473	Bu-0	L1	Mut	gDNA
15	Bu0_P2_1gDNA_Reseq	6980674	Bu-0	L2	Mut	gDNA
16	Bu0_P2_2gDNA	4005287	Bu-0	L2	Mut	gDNA
17	Bu0_P2_3gDNA	3303714	Bu-0	L2	Mut	gDNA
18	Bu0_WTgDNA_Reseq	6643417	Bu-0	L	WT	gDNA
19	Col0_WTgDNA	4686056	Col-0	L	WT	gDNA
20	ColC1P2_1gDNA	4048063	Col-0	L2	Mut	gDNA
21	ColC1P2_2gDNA	3954170	Col-0	L2	Mut	gDNA
22	ColC1P2_3gDNA	4779877	Col-0	L2	Mut	gDNA
23	Col_P1_PooledgDNA	3577089	Col-0	L1	Mut	gDNA
24	Com1_P1gDNA	4348706	Com-1	L1	Mut	gDNA
25	Com1_P2gDNA	3665671	Com-1	L2	Mut	gDNA
26	Com1_WTgDNA	3459603	Com-1	L	WT	gDNA
27	CviC3_P2gDNA	7776564	Cvi-0	L1	Mut	gDNA
28	Cvi_P2_2gDNA	4826643	Cvi-0	L1	Mut	gDNA
29	Cvi_WTgDNA	4228384	Cvi-0	L	WT	gDNA
30	Ei2_P1gDNA	3810779	Ei-2	L1	Mut	gDNA
31	Ei2_P2gDNA	7165098	Ei-2	L2	Mut	gDNA
32	Ei2_WTgDNA	3864896	Ei-2	L	WT	gDNA
33	Est_P1gDNA	2849286	Est	L1	Mut	gDNA
34	Est_P2gDNA	2456911	Est	L2	Mut	gDNA
35	Est_WTgDNA	3320819	Est	L	WT	gDNA
36	LerC3_P2pooledgDNA	5224507	Ler-1	L1	Mut	gDNA
37	LerC3_P3pooledgDNA	6431749	Ler-1	L2	Mut	gDNA
38	Ler_WTgDNA	3963774	Ler-1	L	WT	gDNA
39	Mar_P1gDNA	3942876	MAR2-3	L1	Mut	gDNA
40	Mar_P2gDNA	3066729	MAR2-3	L2	Mut	gDNA
41	Mar_WTgDNA	3680920	MAR2-3	L	WT	gDNA
42	Nok3_P1_1gDNA	6146529	Nok-3	L1	Mut	gDNA
43	Nok3_P2gDNA	4281571	Nok-3	L2	Mut	gDNA
44	Nok3_WTgDNA	4315086	Nok-3	L	WT	gDNA
45	Pi0_P1_1gDNA	7136971	Pi-0	L1	Mut	gDNA
46	Pi0_P1_2gDNA	5804440	Pi-0	L1	Mut	gDNA
47	Pi0_P1_3gDNA	3298062	Pi-0	L1	Mut	gDNA
48	Pi0_P2_gDNA_Reseq	5473859	Pi-0	L2	Mut	gDNA
49	Pi0_WTgDNA	3864551	Pi-0	L	WT	gDNA
50	Ste0_P1gDNA	4343350	Ste-0	L1	Mut	gDNA
51	Ste0_P2gDNA	3358683	Ste-0	L2	Mut	gDNA
52	Ste0_WTgDNA	4862680	Ste-0	L	WT	gDNA
53	Tscha_P1gDNA	2940562	Tscha-1	L1	Mut	gDNA
54	Tscha_P2gDNA	4088150	Tscha-1	L2	Mut	gDNA
55	Tscha_T4_P1_1gDNA	3718377	Tscha-1	L1	Mut	gDNA
56	Tscha_T4_P1_2gDNA	3403016	Tscha-1	L1	Mut	gDNA
57	Tscha_T4_P1_3gDNA	2897122	Tscha-1	L1	Mut	gDNA
58	Tscha_WTgDNA	3597621	Tscha-1	L	WT	gDNA
59	Tsu0_P1gDNA	3856210	Tsu-0	L1	Mut	gDNA
60	Tsu0_P2gDNA	2902017	Tsu-0	L2	Mut	gDNA
61	Tsu0_WTgDNA_Reseq	7766852	Tsu-0	L	WT	gDNA
62	TsuT4_P2_2and3gDNA	7283401	Tsu-0	L2	Mut	gDNA
63	Uk1_P1gDNA	3473663	Uk-1	L1	Mut	gDNA
64	Uk1_P2gDNA	4534228	Uk-1	L2	Mut	gDNA
65	Uk1_WTgDNA	3609741	Uk-1	L	WT	gDNA
