## Supplementary data : Appendix 1 for "Canalization of genome-wide transcriptional activity in *Arabidopsis thaliana* accessions by MET1-dependent CG methylation": sample_AmpliconseqBatch1.tsv

sample_alias	tax_id	scientific_name	common_name	sample_title	sample_description
S73_AmpliconSeqBatch1	3702	Arabidopsis thaliana	thale cress	S73_AmpliconSeqBatch1	pool of amplicon-seq libraries
S81_AmpliconSeqBatch1	3702	Arabidopsis thaliana	thale cress	S81_AmpliconSeqBatch1	pool of amplicon-seq libraries
S89_AmpliconSeqBatch1	3702	Arabidopsis thaliana	thale cress	S89_AmpliconSeqBatch1	pool of amplicon-seq libraries
S1_AmpliconSeqBatch1	3702	Arabidopsis thaliana	thale cress	S1_AmpliconSeqBatch1	pool of amplicon-seq libraries
S9_AmpliconSeqBatch1	3702	Arabidopsis thaliana	thale cress	S9_AmpliconSeqBatch1	pool of amplicon-seq libraries
S17_AmpliconSeqBatch1	3702	Arabidopsis thaliana	thale cress	S17_AmpliconSeqBatch1	pool of amplicon-seq libraries
S25_AmpliconSeqBatch1	3702	Arabidopsis thaliana	thale cress	S25_AmpliconSeqBatch1	pool of amplicon-seq libraries
S33_AmpliconSeqBatch1	3702	Arabidopsis thaliana	thale cress	S33_AmpliconSeqBatch1	pool of amplicon-seq libraries
S41_AmpliconSeqBatch1	3702	Arabidopsis thaliana	thale cress	S41_AmpliconSeqBatch1	pool of amplicon-seq libraries
S49_AmpliconSeqBatch1	3702	Arabidopsis thaliana	thale cress	S49_AmpliconSeqBatch1	pool of amplicon-seq libraries
S57_AmpliconSeqBatch1	3702	Arabidopsis thaliana	thale cress	S57_AmpliconSeqBatch1	pool of amplicon-seq libraries
S65_AmpliconSeqBatch1	3702	Arabidopsis thaliana	thale cress	S65_AmpliconSeqBatch1	pool of amplicon-seq libraries
S74_AmpliconSeqBatch1	3702	Arabidopsis thaliana	thale cress	S74_AmpliconSeqBatch1	pool of amplicon-seq libraries
S82_AmpliconSeqBatch1	3702	Arabidopsis thaliana	thale cress	S82_AmpliconSeqBatch1	pool of amplicon-seq libraries
S90_AmpliconSeqBatch1	3702	Arabidopsis thaliana	thale cress	S90_AmpliconSeqBatch1	pool of amplicon-seq libraries
S2_AmpliconSeqBatch1	3702	Arabidopsis thaliana	thale cress	S2_AmpliconSeqBatch1	pool of amplicon-seq libraries
S10_AmpliconSeqBatch1	3702	Arabidopsis thaliana	thale cress	S10_AmpliconSeqBatch1	pool of amplicon-seq libraries
S18_AmpliconSeqBatch1	3702	Arabidopsis thaliana	thale cress	S18_AmpliconSeqBatch1	pool of amplicon-seq libraries
S26_AmpliconSeqBatch1	3702	Arabidopsis thaliana	thale cress	S26_AmpliconSeqBatch1	pool of amplicon-seq libraries
S34_AmpliconSeqBatch1	3702	Arabidopsis thaliana	thale cress	S34_AmpliconSeqBatch1	pool of amplicon-seq libraries
S42_AmpliconSeqBatch1	3702	Arabidopsis thaliana	thale cress	S42_AmpliconSeqBatch1	pool of amplicon-seq libraries
S50_AmpliconSeqBatch1	3702	Arabidopsis thaliana	thale cress	S50_AmpliconSeqBatch1	pool of amplicon-seq libraries
S58_AmpliconSeqBatch1	3702	Arabidopsis thaliana	thale cress	S58_AmpliconSeqBatch1	pool of amplicon-seq libraries
S66_AmpliconSeqBatch1	3702	Arabidopsis thaliana	thale cress	S66_AmpliconSeqBatch1	pool of amplicon-seq libraries
S75_AmpliconSeqBatch1	3702	Arabidopsis thaliana	thale cress	S75_AmpliconSeqBatch1	pool of amplicon-seq libraries
S83_AmpliconSeqBatch1	3702	Arabidopsis thaliana	thale cress	S83_AmpliconSeqBatch1	pool of amplicon-seq libraries
S91_AmpliconSeqBatch1	3702	Arabidopsis thaliana	thale cress	S91_AmpliconSeqBatch1	pool of amplicon-seq libraries
S3_AmpliconSeqBatch1	3702	Arabidopsis thaliana	thale cress	S3_AmpliconSeqBatch1	pool of amplicon-seq libraries
S11_AmpliconSeqBatch1	3702	Arabidopsis thaliana	thale cress	S11_AmpliconSeqBatch1	pool of amplicon-seq libraries
S19_AmpliconSeqBatch1	3702	Arabidopsis thaliana	thale cress	S19_AmpliconSeqBatch1	pool of amplicon-seq libraries
S27_AmpliconSeqBatch1	3702	Arabidopsis thaliana	thale cress	S27_AmpliconSeqBatch1	pool of amplicon-seq libraries
S35_AmpliconSeqBatch1	3702	Arabidopsis thaliana	thale cress	S35_AmpliconSeqBatch1	pool of amplicon-seq libraries
S43_AmpliconSeqBatch1	3702	Arabidopsis thaliana	thale cress	S43_AmpliconSeqBatch1	pool of amplicon-seq libraries
S51_AmpliconSeqBatch1	3702	Arabidopsis thaliana	thale cress	S51_AmpliconSeqBatch1	pool of amplicon-seq libraries
S59_AmpliconSeqBatch1	3702	Arabidopsis thaliana	thale cress	S59_AmpliconSeqBatch1	pool of amplicon-seq libraries
S67_AmpliconSeqBatch1	3702	Arabidopsis thaliana	thale cress	S67_AmpliconSeqBatch1	pool of amplicon-seq libraries
S76_AmpliconSeqBatch1	3702	Arabidopsis thaliana	thale cress	S76_AmpliconSeqBatch1	pool of amplicon-seq libraries
S84_AmpliconSeqBatch1	3702	Arabidopsis thaliana	thale cress	S84_AmpliconSeqBatch1	pool of amplicon-seq libraries
S92_AmpliconSeqBatch1	3702	Arabidopsis thaliana	thale cress	S92_AmpliconSeqBatch1	pool of amplicon-seq libraries
S4_AmpliconSeqBatch1	3702	Arabidopsis thaliana	thale cress	S4_AmpliconSeqBatch1	pool of amplicon-seq libraries
S12_AmpliconSeqBatch1	3702	Arabidopsis thaliana	thale cress	S12_AmpliconSeqBatch1	pool of amplicon-seq libraries
S20_AmpliconSeqBatch1	3702	Arabidopsis thaliana	thale cress	S20_AmpliconSeqBatch1	pool of amplicon-seq libraries
S28_AmpliconSeqBatch1	3702	Arabidopsis thaliana	thale cress	S28_AmpliconSeqBatch1	pool of amplicon-seq libraries
S36_AmpliconSeqBatch1	3702	Arabidopsis thaliana	thale cress	S36_AmpliconSeqBatch1	pool of amplicon-seq libraries
S44_AmpliconSeqBatch1	3702	Arabidopsis thaliana	thale cress	S44_AmpliconSeqBatch1	pool of amplicon-seq libraries
S52_AmpliconSeqBatch1	3702	Arabidopsis thaliana	thale cress	S52_AmpliconSeqBatch1	pool of amplicon-seq libraries
S60_AmpliconSeqBatch1	3702	Arabidopsis thaliana	thale cress	S60_AmpliconSeqBatch1	pool of amplicon-seq libraries
S68_AmpliconSeqBatch1	3702	Arabidopsis thaliana	thale cress	S68_AmpliconSeqBatch1	pool of amplicon-seq libraries
S77_AmpliconSeqBatch1	3702	Arabidopsis thaliana	thale cress	S77_AmpliconSeqBatch1	pool of amplicon-seq libraries
S85_AmpliconSeqBatch1	3702	Arabidopsis thaliana	thale cress	S85_AmpliconSeqBatch1	pool of amplicon-seq libraries
S93_AmpliconSeqBatch1	3702	Arabidopsis thaliana	thale cress	S93_AmpliconSeqBatch1	pool of amplicon-seq libraries
S5_AmpliconSeqBatch1	3702	Arabidopsis thaliana	thale cress	S5_AmpliconSeqBatch1	pool of amplicon-seq libraries
S13_AmpliconSeqBatch1	3702	Arabidopsis thaliana	thale cress	S13_AmpliconSeqBatch1	pool of amplicon-seq libraries
S21_AmpliconSeqBatch1	3702	Arabidopsis thaliana	thale cress	S21_AmpliconSeqBatch1	pool of amplicon-seq libraries
S29_AmpliconSeqBatch1	3702	Arabidopsis thaliana	thale cress	S29_AmpliconSeqBatch1	pool of amplicon-seq libraries
S37_AmpliconSeqBatch1	3702	Arabidopsis thaliana	thale cress	S37_AmpliconSeqBatch1	pool of amplicon-seq libraries
S45_AmpliconSeqBatch1	3702	Arabidopsis thaliana	thale cress	S45_AmpliconSeqBatch1	pool of amplicon-seq libraries
S53_AmpliconSeqBatch1	3702	Arabidopsis thaliana	thale cress	S53_AmpliconSeqBatch1	pool of amplicon-seq libraries
S61_AmpliconSeqBatch1	3702	Arabidopsis thaliana	thale cress	S61_AmpliconSeqBatch1	pool of amplicon-seq libraries
S69_AmpliconSeqBatch1	3702	Arabidopsis thaliana	thale cress	S69_AmpliconSeqBatch1	pool of amplicon-seq libraries
S78_AmpliconSeqBatch1	3702	Arabidopsis thaliana	thale cress	S78_AmpliconSeqBatch1	pool of amplicon-seq libraries
S86_AmpliconSeqBatch1	3702	Arabidopsis thaliana	thale cress	S86_AmpliconSeqBatch1	pool of amplicon-seq libraries
S94_AmpliconSeqBatch1	3702	Arabidopsis thaliana	thale cress	S94_AmpliconSeqBatch1	pool of amplicon-seq libraries
S6_AmpliconSeqBatch1	3702	Arabidopsis thaliana	thale cress	S6_AmpliconSeqBatch1	pool of amplicon-seq libraries
S14_AmpliconSeqBatch1	3702	Arabidopsis thaliana	thale cress	S14_AmpliconSeqBatch1	pool of amplicon-seq libraries
S22_AmpliconSeqBatch1	3702	Arabidopsis thaliana	thale cress	S22_AmpliconSeqBatch1	pool of amplicon-seq libraries
S30_AmpliconSeqBatch1	3702	Arabidopsis thaliana	thale cress	S30_AmpliconSeqBatch1	pool of amplicon-seq libraries
S38_AmpliconSeqBatch1	3702	Arabidopsis thaliana	thale cress	S38_AmpliconSeqBatch1	pool of amplicon-seq libraries
S46_AmpliconSeqBatch1	3702	Arabidopsis thaliana	thale cress	S46_AmpliconSeqBatch1	pool of amplicon-seq libraries
S54_AmpliconSeqBatch1	3702	Arabidopsis thaliana	thale cress	S54_AmpliconSeqBatch1	pool of amplicon-seq libraries
S62_AmpliconSeqBatch1	3702	Arabidopsis thaliana	thale cress	S62_AmpliconSeqBatch1	pool of amplicon-seq libraries
S70_AmpliconSeqBatch1	3702	Arabidopsis thaliana	thale cress	S70_AmpliconSeqBatch1	pool of amplicon-seq libraries
S79_AmpliconSeqBatch1	3702	Arabidopsis thaliana	thale cress	S79_AmpliconSeqBatch1	pool of amplicon-seq libraries
S87_AmpliconSeqBatch1	3702	Arabidopsis thaliana	thale cress	S87_AmpliconSeqBatch1	pool of amplicon-seq libraries
S95_AmpliconSeqBatch1	3702	Arabidopsis thaliana	thale cress	S95_AmpliconSeqBatch1	pool of amplicon-seq libraries
S7_AmpliconSeqBatch1	3702	Arabidopsis thaliana	thale cress	S7_AmpliconSeqBatch1	pool of amplicon-seq libraries
S15_AmpliconSeqBatch1	3702	Arabidopsis thaliana	thale cress	S15_AmpliconSeqBatch1	pool of amplicon-seq libraries
S23_AmpliconSeqBatch1	3702	Arabidopsis thaliana	thale cress	S23_AmpliconSeqBatch1	pool of amplicon-seq libraries
S31_AmpliconSeqBatch1	3702	Arabidopsis thaliana	thale cress	S31_AmpliconSeqBatch1	pool of amplicon-seq libraries
S39_AmpliconSeqBatch1	3702	Arabidopsis thaliana	thale cress	S39_AmpliconSeqBatch1	pool of amplicon-seq libraries
S47_AmpliconSeqBatch1	3702	Arabidopsis thaliana	thale cress	S47_AmpliconSeqBatch1	pool of amplicon-seq libraries
S55_AmpliconSeqBatch1	3702	Arabidopsis thaliana	thale cress	S55_AmpliconSeqBatch1	pool of amplicon-seq libraries
S63_AmpliconSeqBatch1	3702	Arabidopsis thaliana	thale cress	S63_AmpliconSeqBatch1	pool of amplicon-seq libraries
S71_AmpliconSeqBatch1	3702	Arabidopsis thaliana	thale cress	S71_AmpliconSeqBatch1	pool of amplicon-seq libraries
S80_AmpliconSeqBatch1	3702	Arabidopsis thaliana	thale cress	S80_AmpliconSeqBatch1	pool of amplicon-seq libraries
S88_AmpliconSeqBatch1	3702	Arabidopsis thaliana	thale cress	S88_AmpliconSeqBatch1	pool of amplicon-seq libraries
S96_AmpliconSeqBatch1	3702	Arabidopsis thaliana	thale cress	S96_AmpliconSeqBatch1	pool of amplicon-seq libraries
S8_AmpliconSeqBatch1	3702	Arabidopsis thaliana	thale cress	S8_AmpliconSeqBatch1	pool of amplicon-seq libraries
S16_AmpliconSeqBatch1	3702	Arabidopsis thaliana	thale cress	S16_AmpliconSeqBatch1	pool of amplicon-seq libraries
S24_AmpliconSeqBatch1	3702	Arabidopsis thaliana	thale cress	S24_AmpliconSeqBatch1	pool of amplicon-seq libraries
S32_AmpliconSeqBatch1	3702	Arabidopsis thaliana	thale cress	S32_AmpliconSeqBatch1	pool of amplicon-seq libraries
S40_AmpliconSeqBatch1	3702	Arabidopsis thaliana	thale cress	S40_AmpliconSeqBatch1	pool of amplicon-seq libraries
S48_AmpliconSeqBatch1	3702	Arabidopsis thaliana	thale cress	S48_AmpliconSeqBatch1	pool of amplicon-seq libraries
S56_AmpliconSeqBatch1	3702	Arabidopsis thaliana	thale cress	S56_AmpliconSeqBatch1	pool of amplicon-seq libraries
S64_AmpliconSeqBatch1	3702	Arabidopsis thaliana	thale cress	S64_AmpliconSeqBatch1	pool of amplicon-seq libraries
S72_AmpliconSeqBatch1	3702	Arabidopsis thaliana	thale cress	S72_AmpliconSeqBatch1	pool of amplicon-seq libraries
