## Supplementary data : Appendix 1 for "Canalization of genome-wide transcriptional activity in *Arabidopsis thaliana* accessions by MET1-dependent CG methylation": sample_AmpliconseqBatch2.tsv

sample_alias	tax_id	scientific_name	common_name	sample_title	sample_description
S1_AmpliconSeqBatch2	3702	Arabidopsis thaliana	thale cress	S1_AmpliconSeqBatch2	pool of amplicon-seq libraries
S10_AmpliconSeqBatch2	3702	Arabidopsis thaliana	thale cress	S10_AmpliconSeqBatch2	pool of amplicon-seq libraries
S11_AmpliconSeqBatch2	3702	Arabidopsis thaliana	thale cress	S11_AmpliconSeqBatch2	pool of amplicon-seq libraries
S12_AmpliconSeqBatch2	3702	Arabidopsis thaliana	thale cress	S12_AmpliconSeqBatch2	pool of amplicon-seq libraries
S13_AmpliconSeqBatch2	3702	Arabidopsis thaliana	thale cress	S13_AmpliconSeqBatch2	pool of amplicon-seq libraries
S14_AmpliconSeqBatch2	3702	Arabidopsis thaliana	thale cress	S14_AmpliconSeqBatch2	pool of amplicon-seq libraries
S15_AmpliconSeqBatch2	3702	Arabidopsis thaliana	thale cress	S15_AmpliconSeqBatch2	pool of amplicon-seq libraries
S16_AmpliconSeqBatch2	3702	Arabidopsis thaliana	thale cress	S16_AmpliconSeqBatch2	pool of amplicon-seq libraries
S17_AmpliconSeqBatch2	3702	Arabidopsis thaliana	thale cress	S17_AmpliconSeqBatch2	pool of amplicon-seq libraries
S18_AmpliconSeqBatch2	3702	Arabidopsis thaliana	thale cress	S18_AmpliconSeqBatch2	pool of amplicon-seq libraries
S19_AmpliconSeqBatch2	3702	Arabidopsis thaliana	thale cress	S19_AmpliconSeqBatch2	pool of amplicon-seq libraries
S2_AmpliconSeqBatch2	3702	Arabidopsis thaliana	thale cress	S2_AmpliconSeqBatch2	pool of amplicon-seq libraries
S20_AmpliconSeqBatch2	3702	Arabidopsis thaliana	thale cress	S20_AmpliconSeqBatch2	pool of amplicon-seq libraries
S21_AmpliconSeqBatch2	3702	Arabidopsis thaliana	thale cress	S21_AmpliconSeqBatch2	pool of amplicon-seq libraries
S22_AmpliconSeqBatch2	3702	Arabidopsis thaliana	thale cress	S22_AmpliconSeqBatch2	pool of amplicon-seq libraries
S23_AmpliconSeqBatch2	3702	Arabidopsis thaliana	thale cress	S23_AmpliconSeqBatch2	pool of amplicon-seq libraries
S24_AmpliconSeqBatch2	3702	Arabidopsis thaliana	thale cress	S24_AmpliconSeqBatch2	pool of amplicon-seq libraries
S25_AmpliconSeqBatch2	3702	Arabidopsis thaliana	thale cress	S25_AmpliconSeqBatch2	pool of amplicon-seq libraries
S26_AmpliconSeqBatch2	3702	Arabidopsis thaliana	thale cress	S26_AmpliconSeqBatch2	pool of amplicon-seq libraries
S27_AmpliconSeqBatch2	3702	Arabidopsis thaliana	thale cress	S27_AmpliconSeqBatch2	pool of amplicon-seq libraries
S28_AmpliconSeqBatch2	3702	Arabidopsis thaliana	thale cress	S28_AmpliconSeqBatch2	pool of amplicon-seq libraries
S29_AmpliconSeqBatch2	3702	Arabidopsis thaliana	thale cress	S29_AmpliconSeqBatch2	pool of amplicon-seq libraries
S3_AmpliconSeqBatch2	3702	Arabidopsis thaliana	thale cress	S3_AmpliconSeqBatch2	pool of amplicon-seq libraries
S30_AmpliconSeqBatch2	3702	Arabidopsis thaliana	thale cress	S30_AmpliconSeqBatch2	pool of amplicon-seq libraries
S31_AmpliconSeqBatch2	3702	Arabidopsis thaliana	thale cress	S31_AmpliconSeqBatch2	pool of amplicon-seq libraries
S32_AmpliconSeqBatch2	3702	Arabidopsis thaliana	thale cress	S32_AmpliconSeqBatch2	pool of amplicon-seq libraries
S33_AmpliconSeqBatch2	3702	Arabidopsis thaliana	thale cress	S33_AmpliconSeqBatch2	pool of amplicon-seq libraries
S34_AmpliconSeqBatch2	3702	Arabidopsis thaliana	thale cress	S34_AmpliconSeqBatch2	pool of amplicon-seq libraries
S35_AmpliconSeqBatch2	3702	Arabidopsis thaliana	thale cress	S35_AmpliconSeqBatch2	pool of amplicon-seq libraries
S36_AmpliconSeqBatch2	3702	Arabidopsis thaliana	thale cress	S36_AmpliconSeqBatch2	pool of amplicon-seq libraries
S37_AmpliconSeqBatch2	3702	Arabidopsis thaliana	thale cress	S37_AmpliconSeqBatch2	pool of amplicon-seq libraries
S38_AmpliconSeqBatch2	3702	Arabidopsis thaliana	thale cress	S38_AmpliconSeqBatch2	pool of amplicon-seq libraries
S39_AmpliconSeqBatch2	3702	Arabidopsis thaliana	thale cress	S39_AmpliconSeqBatch2	pool of amplicon-seq libraries
S4_AmpliconSeqBatch2	3702	Arabidopsis thaliana	thale cress	S4_AmpliconSeqBatch2	pool of amplicon-seq libraries
S40_AmpliconSeqBatch2	3702	Arabidopsis thaliana	thale cress	S40_AmpliconSeqBatch2	pool of amplicon-seq libraries
S41_AmpliconSeqBatch2	3702	Arabidopsis thaliana	thale cress	S41_AmpliconSeqBatch2	pool of amplicon-seq libraries
S42_AmpliconSeqBatch2	3702	Arabidopsis thaliana	thale cress	S42_AmpliconSeqBatch2	pool of amplicon-seq libraries
S43_AmpliconSeqBatch2	3702	Arabidopsis thaliana	thale cress	S43_AmpliconSeqBatch2	pool of amplicon-seq libraries
S44_AmpliconSeqBatch2	3702	Arabidopsis thaliana	thale cress	S44_AmpliconSeqBatch2	pool of amplicon-seq libraries
S45_AmpliconSeqBatch2	3702	Arabidopsis thaliana	thale cress	S45_AmpliconSeqBatch2	pool of amplicon-seq libraries
S46_AmpliconSeqBatch2	3702	Arabidopsis thaliana	thale cress	S46_AmpliconSeqBatch2	pool of amplicon-seq libraries
S47_AmpliconSeqBatch2	3702	Arabidopsis thaliana	thale cress	S47_AmpliconSeqBatch2	pool of amplicon-seq libraries
S48_AmpliconSeqBatch2	3702	Arabidopsis thaliana	thale cress	S48_AmpliconSeqBatch2	pool of amplicon-seq libraries
S49_AmpliconSeqBatch2	3702	Arabidopsis thaliana	thale cress	S49_AmpliconSeqBatch2	pool of amplicon-seq libraries
S5_AmpliconSeqBatch2	3702	Arabidopsis thaliana	thale cress	S5_AmpliconSeqBatch2	pool of amplicon-seq libraries
S50_AmpliconSeqBatch2	3702	Arabidopsis thaliana	thale cress	S50_AmpliconSeqBatch2	pool of amplicon-seq libraries
S51_AmpliconSeqBatch2	3702	Arabidopsis thaliana	thale cress	S51_AmpliconSeqBatch2	pool of amplicon-seq libraries
S52_AmpliconSeqBatch2	3702	Arabidopsis thaliana	thale cress	S52_AmpliconSeqBatch2	pool of amplicon-seq libraries
S53_AmpliconSeqBatch2	3702	Arabidopsis thaliana	thale cress	S53_AmpliconSeqBatch2	pool of amplicon-seq libraries
S54_AmpliconSeqBatch2	3702	Arabidopsis thaliana	thale cress	S54_AmpliconSeqBatch2	pool of amplicon-seq libraries
S55_AmpliconSeqBatch2	3702	Arabidopsis thaliana	thale cress	S55_AmpliconSeqBatch2	pool of amplicon-seq libraries
S56_AmpliconSeqBatch2	3702	Arabidopsis thaliana	thale cress	S56_AmpliconSeqBatch2	pool of amplicon-seq libraries
S57_AmpliconSeqBatch2	3702	Arabidopsis thaliana	thale cress	S57_AmpliconSeqBatch2	pool of amplicon-seq libraries
S58_AmpliconSeqBatch2	3702	Arabidopsis thaliana	thale cress	S58_AmpliconSeqBatch2	pool of amplicon-seq libraries
S59_AmpliconSeqBatch2	3702	Arabidopsis thaliana	thale cress	S59_AmpliconSeqBatch2	pool of amplicon-seq libraries
S6_AmpliconSeqBatch2	3702	Arabidopsis thaliana	thale cress	S6_AmpliconSeqBatch2	pool of amplicon-seq libraries
S60_AmpliconSeqBatch2	3702	Arabidopsis thaliana	thale cress	S60_AmpliconSeqBatch2	pool of amplicon-seq libraries
S61_AmpliconSeqBatch2	3702	Arabidopsis thaliana	thale cress	S61_AmpliconSeqBatch2	pool of amplicon-seq libraries
S62_AmpliconSeqBatch2	3702	Arabidopsis thaliana	thale cress	S62_AmpliconSeqBatch2	pool of amplicon-seq libraries
S63_AmpliconSeqBatch2	3702	Arabidopsis thaliana	thale cress	S63_AmpliconSeqBatch2	pool of amplicon-seq libraries
S64_AmpliconSeqBatch2	3702	Arabidopsis thaliana	thale cress	S64_AmpliconSeqBatch2	pool of amplicon-seq libraries
S65_AmpliconSeqBatch2	3702	Arabidopsis thaliana	thale cress	S65_AmpliconSeqBatch2	pool of amplicon-seq libraries
S66_AmpliconSeqBatch2	3702	Arabidopsis thaliana	thale cress	S66_AmpliconSeqBatch2	pool of amplicon-seq libraries
S67_AmpliconSeqBatch2	3702	Arabidopsis thaliana	thale cress	S67_AmpliconSeqBatch2	pool of amplicon-seq libraries
S68_AmpliconSeqBatch2	3702	Arabidopsis thaliana	thale cress	S68_AmpliconSeqBatch2	pool of amplicon-seq libraries
S69_AmpliconSeqBatch2	3702	Arabidopsis thaliana	thale cress	S69_AmpliconSeqBatch2	pool of amplicon-seq libraries
S7_AmpliconSeqBatch2	3702	Arabidopsis thaliana	thale cress	S7_AmpliconSeqBatch2	pool of amplicon-seq libraries
S70_AmpliconSeqBatch2	3702	Arabidopsis thaliana	thale cress	S70_AmpliconSeqBatch2	pool of amplicon-seq libraries
S71_AmpliconSeqBatch2	3702	Arabidopsis thaliana	thale cress	S71_AmpliconSeqBatch2	pool of amplicon-seq libraries
S72_AmpliconSeqBatch2	3702	Arabidopsis thaliana	thale cress	S72_AmpliconSeqBatch2	pool of amplicon-seq libraries
S73_AmpliconSeqBatch2	3702	Arabidopsis thaliana	thale cress	S73_AmpliconSeqBatch2	pool of amplicon-seq libraries
S74_AmpliconSeqBatch2	3702	Arabidopsis thaliana	thale cress	S74_AmpliconSeqBatch2	pool of amplicon-seq libraries
S75_AmpliconSeqBatch2	3702	Arabidopsis thaliana	thale cress	S75_AmpliconSeqBatch2	pool of amplicon-seq libraries
S76_AmpliconSeqBatch2	3702	Arabidopsis thaliana	thale cress	S76_AmpliconSeqBatch2	pool of amplicon-seq libraries
S77_AmpliconSeqBatch2	3702	Arabidopsis thaliana	thale cress	S77_AmpliconSeqBatch2	pool of amplicon-seq libraries
S78_AmpliconSeqBatch2	3702	Arabidopsis thaliana	thale cress	S78_AmpliconSeqBatch2	pool of amplicon-seq libraries
S79_AmpliconSeqBatch2	3702	Arabidopsis thaliana	thale cress	S79_AmpliconSeqBatch2	pool of amplicon-seq libraries
S8_AmpliconSeqBatch2	3702	Arabidopsis thaliana	thale cress	S8_AmpliconSeqBatch2	pool of amplicon-seq libraries
S80_AmpliconSeqBatch2	3702	Arabidopsis thaliana	thale cress	S80_AmpliconSeqBatch2	pool of amplicon-seq libraries
S81_AmpliconSeqBatch2	3702	Arabidopsis thaliana	thale cress	S81_AmpliconSeqBatch2	pool of amplicon-seq libraries
S82_AmpliconSeqBatch2	3702	Arabidopsis thaliana	thale cress	S82_AmpliconSeqBatch2	pool of amplicon-seq libraries
S83_AmpliconSeqBatch2	3702	Arabidopsis thaliana	thale cress	S83_AmpliconSeqBatch2	pool of amplicon-seq libraries
S84_AmpliconSeqBatch2	3702	Arabidopsis thaliana	thale cress	S84_AmpliconSeqBatch2	pool of amplicon-seq libraries
S85_AmpliconSeqBatch2	3702	Arabidopsis thaliana	thale cress	S85_AmpliconSeqBatch2	pool of amplicon-seq libraries
S86_AmpliconSeqBatch2	3702	Arabidopsis thaliana	thale cress	S86_AmpliconSeqBatch2	pool of amplicon-seq libraries
S87_AmpliconSeqBatch2	3702	Arabidopsis thaliana	thale cress	S87_AmpliconSeqBatch2	pool of amplicon-seq libraries
S88_AmpliconSeqBatch2	3702	Arabidopsis thaliana	thale cress	S88_AmpliconSeqBatch2	pool of amplicon-seq libraries
S89_AmpliconSeqBatch2	3702	Arabidopsis thaliana	thale cress	S89_AmpliconSeqBatch2	pool of amplicon-seq libraries
S9_AmpliconSeqBatch2	3702	Arabidopsis thaliana	thale cress	S9_AmpliconSeqBatch2	pool of amplicon-seq libraries
S90_AmpliconSeqBatch2	3702	Arabidopsis thaliana	thale cress	S90_AmpliconSeqBatch2	pool of amplicon-seq libraries
S91_AmpliconSeqBatch2	3702	Arabidopsis thaliana	thale cress	S91_AmpliconSeqBatch2	pool of amplicon-seq libraries
S92_AmpliconSeqBatch2	3702	Arabidopsis thaliana	thale cress	S92_AmpliconSeqBatch2	pool of amplicon-seq libraries
S93_AmpliconSeqBatch2	3702	Arabidopsis thaliana	thale cress	S93_AmpliconSeqBatch2	pool of amplicon-seq libraries
S94_AmpliconSeqBatch2	3702	Arabidopsis thaliana	thale cress	S94_AmpliconSeqBatch2	pool of amplicon-seq libraries
S95_AmpliconSeqBatch2	3702	Arabidopsis thaliana	thale cress	S95_AmpliconSeqBatch2	pool of amplicon-seq libraries
S96_AmpliconSeqBatch2	3702	Arabidopsis thaliana	thale cress	S96_AmpliconSeqBatch2	pool of amplicon-seq libraries
