## Supplementary data : Appendix 1 for "Canalization of genome-wide transcriptional activity in *Arabidopsis thaliana* accessions by MET1-dependent CG methylation": sample_ATACseqBatch2.tsv

sample_alias	tax_id	scientific_name	common_name	sample_title	genotype	biological status	subspecific genetic lineage name	subspecific genetic lineage rank	source material description	source material identifiers
Baa_WTgDNA	3702	Arabidopsis thaliana	thale cress	Baa_WTgDNA	wildtype		Baa-1	Line 1	Pool of biological replicates	genomic DNA Control
BlC3_P2_2gDNA	3702	Arabidopsis thaliana	thale cress	BlC3_P2_2gDNA	met1 mutant	first generation homozygous mutant	Bl-1	Line 1	Biological Replicate 2	genomic DNA Control
Bu0_P2_1gDNA	3702	Arabidopsis thaliana	thale cress	Bu0_P2_1gDNA	met1 mutant	first generation homozygous mutant	Bu-0	Line 2	Biological Replicate 1	genomic DNA Control
Bu0_WTgDNA	3702	Arabidopsis thaliana	thale cress	Bu0_WTgDNA	wildtype		Bu-0	Line 1	Pool of biological replicates	genomic DNA Control
CviC3_P2gDNA	3702	Arabidopsis thaliana	thale cress	CviC3_P2gDNA	met1 mutant	first generation homozygous mutant	Cvi-0	Line 1	Pool of biological replicates	genomic DNA Control
LerC3_P2_pooledgDNA	3702	Arabidopsis thaliana	thale cress	LerC3_P2_pooledgDNA	met1 mutant	first generation homozygous mutant	Ler-1	Line 1	Pool of biological replicates	genomic DNA Control
LerC3_P3_pooledgDNA	3702	Arabidopsis thaliana	thale cress	LerC3_P3_pooledgDNA	met1 mutant	first generation homozygous mutant	Ler-1	Line 2	Pool of biological replicates	genomic DNA Control
Pi0_P2gDNA	3702	Arabidopsis thaliana	thale cress	Pi0_P2gDNA	met1 mutant	first generation homozygous mutant	Pi-0	Line 2	Pool of biological replicates	genomic DNA Control
Tscha_T4_P1_1_ATAC	3702	Arabidopsis thaliana	thale cress	Tscha_T4_P1_1_ATAC	met1 mutant	second generation homozygous mutant	Tscha-1	Line 1	Biological Replicate 1	Technical Replicate 1 (from sorted nuclei)
Tsu0_WTgDNA	3702	Arabidopsis thaliana	thale cress	Tsu0_WTgDNA	wildtype		Tsu-0	Line 1	Pool of biological replicates	genomic DNA Control
Tsu_T4_P2_2and3_pooledgDNA	3702	Arabidopsis thaliana	thale cress	Tsu_T4_P2_2and3_pooledgDNA	met1 mutant	second generation homozygous mutant	Tsu-0	Line 2	Pool of biological replicates	genomic DNA Control
Uk1_WT_3_ATAC	3702	Arabidopsis thaliana	thale cress	Uk1_WT_3_ATAC	wildtype		Uk-1	Line 1	Biological Replicate 3	Technical Replicate 1 (from sorted nuclei)
