## Supplementary data : Appendix 1 for "Canalization of genome-wide transcriptional activity in *Arabidopsis thaliana* accessions by MET1-dependent CG methylation": sample_BSseqBatch1.tsv

sample_alias	tax_id	scientific_name	common_name	sample_title	genotype	biological status	subspecific genetic lineage name	subspecific genetic lineage rank	source material description
Aa0_P1_BisulfiteSeq	3702	Arabidopsis thaliana	thale cress	Aa0_P1_BisulfiteSeq	met1 mutant	first generation homozygous mutant	Aa-0	Line 1	Pool of biological replicates
Aa0_P2_BisulfiteSeq	3702	Arabidopsis thaliana	thale cress	Aa0_P2_BisulfiteSeq	met1 mutant	first generation homozygous mutant	Aa-0	Line 2	Pool of biological replicates
Aa0_WT_BisulfiteSeq	3702	Arabidopsis thaliana	thale cress	Aa0_WT_BisulfiteSeq	wildtype		Aa-0	Line 1	Pool of biological replicates
Baa_P2_BisulfiteSeq	3702	Arabidopsis thaliana	thale cress	Baa_P2_BisulfiteSeq	met1 mutant	first generation homozygous mutant	Baa-1	Line 1	Pool of biological replicates
Bl1_WT_BisulfiteSeq	3702	Arabidopsis thaliana	thale cress	Bl1_WT_BisulfiteSeq	wildtype		Bl-1	Line 1	Pool of biological replicates
Bs1_P1_BisulfiteSeq	3702	Arabidopsis thaliana	thale cress	Bs1_P1_BisulfiteSeq	met1 mutant	first generation homozygous mutant	Bs-1	Line 1	Pool of biological replicates
Bs1_P2_BisulfiteSeq	3702	Arabidopsis thaliana	thale cress	Bs1_P2_BisulfiteSeq	met1 mutant	second generation homozygous mutant (derived from biallelic parent)	Bs-1	Line 2	Pool of biological replicates
Bs1_WT_BisulfiteSeq	3702	Arabidopsis thaliana	thale cress	Bs1_WT_BisulfiteSeq	wildtype		Bs-1	Line 1	Pool of biological replicates
Bu0_P1_1_BisulfiteSeq	3702	Arabidopsis thaliana	thale cress	Bu0_P1_1_BisulfiteSeq	met1 mutant	first generation homozygous mutant	Bu-0	Line 1	Biological Replicate 1
Bu0_P1_2_BisulfiteSeq	3702	Arabidopsis thaliana	thale cress	Bu0_P1_2_BisulfiteSeq	met1 mutant	first generation homozygous mutant	Bu-0	Line 1	Biological Replicate 2
Bu0_P1_3_BisulfiteSeq	3702	Arabidopsis thaliana	thale cress	Bu0_P1_3_BisulfiteSeq	met1 mutant	first generation homozygous mutant	Bu-0	Line 1	Biological Replicate 3
Bu0_P2_1_BisulfiteSeq	3702	Arabidopsis thaliana	thale cress	Bu0_P2_1_BisulfiteSeq	met1 mutant	first generation homozygous mutant	Bu-0	Line 2	Biological Replicate 1
Bu0_P2_2_BisulfiteSeq	3702	Arabidopsis thaliana	thale cress	Bu0_P2_2_BisulfiteSeq	met1 mutant	first generation homozygous mutant	Bu-0	Line 2	Biological Replicate 2
Bu0_P2_3_BisulfiteSeq	3702	Arabidopsis thaliana	thale cress	Bu0_P2_3_BisulfiteSeq	met1 mutant	first generation homozygous mutant	Bu-0	Line 2	Biological Replicate 3
Bu0_WT_BisulfiteSeq	3702	Arabidopsis thaliana	thale cress	Bu0_WT_BisulfiteSeq	wildtype		Bu-0	Line 1	Pool of biological replicates
Col0_WT_BisulfiteSeq	3702	Arabidopsis thaliana	thale cress	Col0_WT_BisulfiteSeq	wildtype		Col-0	Line 1	Pool of biological replicates
ColC1P2_1_BisulfiteSeq	3702	Arabidopsis thaliana	thale cress	ColC1P2_1_BisulfiteSeq	met1 mutant	first generation homozygous mutant	Col-0	Line 2	Biological Replicate 1
ColC1P2_2_BisulfiteSeq	3702	Arabidopsis thaliana	thale cress	ColC1P2_2_BisulfiteSeq	met1 mutant	first generation homozygous mutant	Col-0	Line 2	Biological Replicate 2
ColC1P2_3_BisulfiteSeq	3702	Arabidopsis thaliana	thale cress	ColC1P2_3_BisulfiteSeq	met1 mutant	first generation homozygous mutant	Col-0	Line 2	Biological Replicate 3
Col_P1_Pooled_BisulfiteSeq	3702	Arabidopsis thaliana	thale cress	Col_P1_Pooled_BisulfiteSeq	met1 mutant	first generation homozygous mutant	Col-0	Line 1	Pool of biological replicates
Com1_P1_BisulfiteSeq	3702	Arabidopsis thaliana	thale cress	Com1_P1_BisulfiteSeq	met1 mutant	first generation homozygous mutant	Com-1	Line 1	Pool of biological replicates
Com1_P2_BisulfiteSeq	3702	Arabidopsis thaliana	thale cress	Com1_P2_BisulfiteSeq	met1 mutant	first generation homozygous mutant	Com-1	Line 2	Pool of biological replicates
Com1_WT_BisulfiteSeq	3702	Arabidopsis thaliana	thale cress	Com1_WT_BisulfiteSeq	wildtype		Com-1	Line 1	Pool of biological replicates
Cvi_P2_2_BisulfiteSeq	3702	Arabidopsis thaliana	thale cress	Cvi_P2_2_BisulfiteSeq	met1 mutant	first generation homozygous mutant	Cvi-0	Line 1	Biological Replicate 1
Cvi_WT_BisulfiteSeq	3702	Arabidopsis thaliana	thale cress	Cvi_WT_BisulfiteSeq	wildtype		Cvi-0	Line 1	Pool of biological replicates
Ei2_P1_BisulfiteSeq	3702	Arabidopsis thaliana	thale cress	Ei2_P1_BisulfiteSeq	met1 mutant	first generation homozygous mutant	Ei-2	Line 1	Pool of biological replicates
Ei2_P2_BisulfiteSeq	3702	Arabidopsis thaliana	thale cress	Ei2_P2_BisulfiteSeq	met1 mutant	first generation homozygous mutant	Ei-2	Line 2	Pool of biological replicates
Ei2_WT_BisulfiteSeq	3702	Arabidopsis thaliana	thale cress	Ei2_WT_BisulfiteSeq	wildtype		Ei-2	Line 1	Pool of biological replicates
Est_P1_BisulfiteSeq	3702	Arabidopsis thaliana	thale cress	Est_P1_BisulfiteSeq	met1 mutant	first generation homozygous mutant	Est	Line 1	Pool of biological replicates
Est_P2_BisulfiteSeq	3702	Arabidopsis thaliana	thale cress	Est_P2_BisulfiteSeq	met1 mutant	first generation homozygous mutant	Est	Line 2	Pool of biological replicates
Est_WT_BisulfiteSeq	3702	Arabidopsis thaliana	thale cress	Est_WT_BisulfiteSeq	wildtype		Est	Line 1	Pool of biological replicates
Ler_WT_BisulfiteSeq	3702	Arabidopsis thaliana	thale cress	Ler_WT_BisulfiteSeq	wildtype		Ler-1	Line 1	Pool of biological replicates
Mar_P1_BisulfiteSeq	3702	Arabidopsis thaliana	thale cress	Mar_P1_BisulfiteSeq	met1 mutant	first generation homozygous mutant	MAR2-3	Line 1	Pool of biological replicates
Mar_P2_BisulfiteSeq	3702	Arabidopsis thaliana	thale cress	Mar_P2_BisulfiteSeq	met1 mutant	first generation homozygous mutant	MAR2-3	Line 2	Pool of biological replicates
Mar_WT_BisulfiteSeq	3702	Arabidopsis thaliana	thale cress	Mar_WT_BisulfiteSeq	wildtype		MAR2-3	Line 1	Pool of biological replicates
Nok3_P1_1_BisulfiteSeq	3702	Arabidopsis thaliana	thale cress	Nok3_P1_1_BisulfiteSeq	met1 mutant	first generation homozygous mutant	Nok-3	Line 1	Biological Replicate 1
Nok3_P2_BisulfiteSeq	3702	Arabidopsis thaliana	thale cress	Nok3_P2_BisulfiteSeq	met1 mutant	first generation homozygous mutant	Nok-3	Line 2	Pool of biological replicates
Nok3_WT_BisulfiteSeq	3702	Arabidopsis thaliana	thale cress	Nok3_WT_BisulfiteSeq	wildtype		Nok-3	Line 1	Pool of biological replicates
Pi0_P1_1_BisulfiteSeq	3702	Arabidopsis thaliana	thale cress	Pi0_P1_1_BisulfiteSeq	met1 mutant	first generation homozygous mutant	Pi-0	Line 1	Biological Replicate 1
Pi0_P1_2_BisulfiteSeq	3702	Arabidopsis thaliana	thale cress	Pi0_P1_2_BisulfiteSeq	met1 mutant	first generation homozygous mutant	Pi-0	Line 1	Biological Replicate 2
Pi0_P1_3_BisulfiteSeq	3702	Arabidopsis thaliana	thale cress	Pi0_P1_3_BisulfiteSeq	met1 mutant	first generation homozygous mutant	Pi-0	Line 1	Biological Replicate 3
Pi0_WT_BisulfiteSeq	3702	Arabidopsis thaliana	thale cress	Pi0_WT_BisulfiteSeq	wildtype		Pi-0	Line 1	Pool of biological replicates
Ste0_P1_BisulfiteSeq	3702	Arabidopsis thaliana	thale cress	Ste0_P1_BisulfiteSeq	met1 mutant	first generation homozygous mutant	Ste-0	Line 1	Pool of biological replicates
Ste0_P2_BisulfiteSeq	3702	Arabidopsis thaliana	thale cress	Ste0_P2_BisulfiteSeq	met1 mutant	first generation homozygous mutant	Ste-0	Line 2	Pool of biological replicates
Ste0_WT_BisulfiteSeq	3702	Arabidopsis thaliana	thale cress	Ste0_WT_BisulfiteSeq	wildtype		Ste-0	Line 1	Pool of biological replicates
Tscha_P1_BisulfiteSeq	3702	Arabidopsis thaliana	thale cress	Tscha_P1_BisulfiteSeq	met1 mutant	first generation homozygous mutant	Tscha-1	Line 1	Pool of biological replicates
Tscha_P2_BisulfiteSeq	3702	Arabidopsis thaliana	thale cress	Tscha_P2_BisulfiteSeq	met1 mutant	first generation homozygous mutant	Tscha-1	Line 2	Pool of biological replicates
Tscha_T4_Agamous_BisulfiteSeq	3702	Arabidopsis thaliana	thale cress	Tscha_T4_Agamous_BisulfiteSeq	met1 mutant	second generation homozygous mutant	Tscha-1	Line 3	Biological Replicate carrying an agamous-mutant-like phenotype
Tscha_T4_P1_1_BisulfiteSeq	3702	Arabidopsis thaliana	thale cress	Tscha_T4_P1_1_BisulfiteSeq	met1 mutant	second generation homozygous mutant	Tscha-1	Line 1	Biological Replicate 1
Tscha_T4_P1_2_BisulfiteSeq	3702	Arabidopsis thaliana	thale cress	Tscha_T4_P1_2_BisulfiteSeq	met1 mutant	second generation homozygous mutant	Tscha-1	Line 1	Biological Replicate 2
Tscha_T4_P1_3_BisulfiteSeq	3702	Arabidopsis thaliana	thale cress	Tscha_T4_P1_3_BisulfiteSeq	met1 mutant	second generation homozygous mutant	Tscha-1	Line 1	Biological Replicate 3
Tscha_WT_BisulfiteSeq	3702	Arabidopsis thaliana	thale cress	Tscha_WT_BisulfiteSeq	wildtype		Tscha-1	Line 1	Pool of biological replicates
Tsu0_P1_BisulfiteSeq	3702	Arabidopsis thaliana	thale cress	Tsu0_P1_BisulfiteSeq	met1 mutant	first generation homozygous mutant	Tsu-0	Line 1	Pool of biological replicates
Tsu0_P2_BisulfiteSeq	3702	Arabidopsis thaliana	thale cress	Tsu0_P2_BisulfiteSeq	met1 mutant	first generation homozygous mutant	Tsu-0	Line 2	Pool of biological replicates
Tsu0_WT_BisulfiteSeq	3702	Arabidopsis thaliana	thale cress	Tsu0_WT_BisulfiteSeq	wildtype		Tsu-0	Line 1	Pool of biological replicates
Tsu_T4_P2_1_BisulfiteSeq	3702	Arabidopsis thaliana	thale cress	Tsu_T4_P2_1_BisulfiteSeq	met1 mutant	second generation homozygous mutant	Tsu-0	Line 2	Biological Replicate 1
Uk1_P1_BisulfiteSeq	3702	Arabidopsis thaliana	thale cress	Uk1_P1_BisulfiteSeq	met1 mutant	first generation homozygous mutant	Uk-1	Line 1	Pool of biological replicates
Uk1_P2_BisulfiteSeq	3702	Arabidopsis thaliana	thale cress	Uk1_P2_BisulfiteSeq	met1 mutant	first generation homozygous mutant	Uk-1	Line 2	Pool of biological replicates
Uk1_WT_BisulfiteSeq	3702	Arabidopsis thaliana	thale cress	Uk1_WT_BisulfiteSeq	wildtype		Uk-1	Line 1	Pool of biological replicates
