## Supplementary data : Appendix 1 for "Canalization of genome-wide transcriptional activity in *Arabidopsis thaliana* accessions by MET1-dependent CG methylation": sample_BSseqBatch2.tsv

sample_alias	tax_id	scientific_name	common_name	sample_title	genotype	biological status	subspecific genetic lineage name	subspecific genetic lineage rank	source material description
Baa_P3_BisulfiteSeq	3702	Arabidopsis thaliana	thale cress	Baa_P3_BisulfiteSeq	met1 mutant	first generation homozygous mutant	Baa-1	Line 2	Pool of biological replicates
Baa_WT_BisulfiteSeq	3702	Arabidopsis thaliana	thale cress	Baa_WT_BisulfiteSeq	wildtype		Baa-1	Line 1	Pool of biological replicates
BlC3_P2_1_BisulfiteSeq	3702	Arabidopsis thaliana	thale cress	BlC3_P2_1_BisulfiteSeq	met1 mutant	first generation homozygous mutant	Bl-1	Line 1	Biological Replicate 1
BlC3_P2_2_BisulfiteSeq	3702	Arabidopsis thaliana	thale cress	BlC3_P2_2_BisulfiteSeq	met1 mutant	first generation homozygous mutant	Bl-1	Line 1	Biological Replicate 2
CviC3P2_1and2_BisulfiteSeq	3702	Arabidopsis thaliana	thale cress	CviC3P2_1and2_BisulfiteSeq	met1 mutant	first generation homozygous mutant	Cvi-0	Line 1	Pool of 2 biological replicates
LerC3P2_1_BisulfiteSeq	3702	Arabidopsis thaliana	thale cress	LerC3P2_1_BisulfiteSeq	met1 mutant	first generation homozygous mutant	Ler-1	Line 1	Biological Replicate 1
LerC3P2_2_BisulfiteSeq	3702	Arabidopsis thaliana	thale cress	LerC3P2_2_BisulfiteSeq	met1 mutant	first generation homozygous mutant	Ler-1	Line 1	Biological Replicate 2
LerC3P2_3_BisulfiteSeq	3702	Arabidopsis thaliana	thale cress	LerC3P2_3_BisulfiteSeq	met1 mutant	first generation homozygous mutant	Ler-1	Line 1	Biological Replicate 3
LerC3P3_1_BisulfiteSeq	3702	Arabidopsis thaliana	thale cress	LerC3P3_1_BisulfiteSeq	met1 mutant	first generation homozygous mutant	Ler-1	Line 2	Biological Replicate 1
LerC3P3_2_BisulfiteSeq	3702	Arabidopsis thaliana	thale cress	LerC3P3_2_BisulfiteSeq	met1 mutant	first generation homozygous mutant	Ler-1	Line 2	Biological Replicate 2
NokC3_P1_1and2_BisulfiteSeq	3702	Arabidopsis thaliana	thale cress	NokC3_P1_1and2_BisulfiteSeq	met1 mutant	first generation homozygous mutant	Nok-3	Line 1	Pool of biological replicates
Pi0_P2_BisulfiteSeq	3702	Arabidopsis thaliana	thale cress	Pi0_P2_BisulfiteSeq	met1 mutant	first generation homozygous mutant	Pi-0	Line 2	Pool of 2 biological replicates
Tsu_T4_P2_2_BisulfiteSeq	3702	Arabidopsis thaliana	thale cress	Tsu_T4_P2_2_BisulfiteSeq	met1 mutant	second generation homozygous mutant	Tsu-0	Line 2	Biological Replicate 2
Tsu_T4_P2_3_BisulfiteSeq	3702	Arabidopsis thaliana	thale cress	Tsu_T4_P2_3_BisulfiteSeq	met1 mutant	second generation homozygous mutant	Tsu-0	Line 2	Biological Replicate 3
