## Supplementary data : Appendix 1 for "Canalization of genome-wide transcriptional activity in *Arabidopsis thaliana* accessions by MET1-dependent CG methylation": sample_RNAseqBatch1.tsv

sample_alias	tax_id	scientific_name	common_name	sample_title	sample_description	subspecific genetic lineage name	subspecific genetic lineage rank
Aa0_P1_1	3702	Arabidopsis thaliana	thale cress	Aa0_P1_1	met1 mutant	Aa-0	Line 1
Aa0_P1_2	3702	Arabidopsis thaliana	thale cress	Aa0_P1_2	met1 mutant	Aa-0	Line 1
Aa0_P1_3	3702	Arabidopsis thaliana	thale cress	Aa0_P1_3	met1 mutant	Aa-0	Line 1
Aa0_P2_1	3702	Arabidopsis thaliana	thale cress	Aa0_P2_1	met1 mutant	Aa-0	Line 2
Aa0_P2_2	3702	Arabidopsis thaliana	thale cress	Aa0_P2_2	met1 mutant	Aa-0	Line 2
Aa0_P2_3	3702	Arabidopsis thaliana	thale cress	Aa0_P2_3	met1 mutant	Aa-0	Line 2
Aa0_WT_1	3702	Arabidopsis thaliana	thale cress	Aa0_WT_1	wildtype	Aa-0	Line 1
Aa0_WT_2	3702	Arabidopsis thaliana	thale cress	Aa0_WT_2	wildtype	Aa-0	Line 1
Aa0_WT_3	3702	Arabidopsis thaliana	thale cress	Aa0_WT_3	wildtype	Aa-0	Line 1
Baa-1_P2_1	3702	Arabidopsis thaliana	thale cress	Baa-1_P2_1	met1 mutant	Baa-1	Line 1
Baa-1_P2_2	3702	Arabidopsis thaliana	thale cress	Baa-1_P2_2	met1 mutant	Baa-1	Line 1
Baa-1_P2_3	3702	Arabidopsis thaliana	thale cress	Baa-1_P2_3	met1 mutant	Baa-1	Line 1
Baa-1_P3_1	3702	Arabidopsis thaliana	thale cress	Baa-1_P3_1	met1 mutant	Baa-1	Line 2
Baa-1_P3_2	3702	Arabidopsis thaliana	thale cress	Baa-1_P3_2	met1 mutant	Baa-1	Line 2
Baa-1_P3_3	3702	Arabidopsis thaliana	thale cress	Baa-1_P3_3	met1 mutant	Baa-1	Line 2
Baa-1_WT_1	3702	Arabidopsis thaliana	thale cress	Baa-1_WT_1	wildtype	Baa-1	Line 1
Baa-1_WT_2	3702	Arabidopsis thaliana	thale cress	Baa-1_WT_2	wildtype	Baa-1	Line 1
Baa-1_WT_3	3702	Arabidopsis thaliana	thale cress	Baa-1_WT_3	wildtype	Baa-1	Line 1
Bl-1_WT_1	3702	Arabidopsis thaliana	thale cress	Bl-1_WT_1	wildtype	Bl-1	Line 1
Bl-1_WT_2	3702	Arabidopsis thaliana	thale cress	Bl-1_WT_2	wildtype	Bl-1	Line 1
Bl-1_WT_3	3702	Arabidopsis thaliana	thale cress	Bl-1_WT_3	wildtype	Bl-1	Line 1
Bs1_P1_1	3702	Arabidopsis thaliana	thale cress	Bs1_P1_1	met1 mutant	Bs-1	Line 1
Bs1_P1_2	3702	Arabidopsis thaliana	thale cress	Bs1_P1_2	met1 mutant	Bs-1	Line 1
Bs1_P1_3	3702	Arabidopsis thaliana	thale cress	Bs1_P1_3	met1 mutant	Bs-1	Line 1
Bs1_P2_1	3702	Arabidopsis thaliana	thale cress	Bs1_P2_1	met1 mutant	Bs-1	Line 2
Bs1_P2_2	3702	Arabidopsis thaliana	thale cress	Bs1_P2_2	met1 mutant	Bs-1	Line 2
Bs1_P2_3	3702	Arabidopsis thaliana	thale cress	Bs1_P2_3	met1 mutant	Bs-1	Line 2
Bs1_WT_1	3702	Arabidopsis thaliana	thale cress	Bs1_WT_1	wildtype	Bs-1	Line 1
Bs1_WT_2	3702	Arabidopsis thaliana	thale cress	Bs1_WT_2	wildtype	Bs-1	Line 1
Bs1_WT_3	3702	Arabidopsis thaliana	thale cress	Bs1_WT_3	wildtype	Bs-1	Line 1
Bu0_P1_1	3702	Arabidopsis thaliana	thale cress	Bu0_P1_1	met1 mutant	Bu-0	Line 1
Bu0_P1_2	3702	Arabidopsis thaliana	thale cress	Bu0_P1_2	met1 mutant	Bu-0	Line 1
Bu0_P1_3	3702	Arabidopsis thaliana	thale cress	Bu0_P1_3	met1 mutant	Bu-0	Line 1
Bu0_P2_1	3702	Arabidopsis thaliana	thale cress	Bu0_P2_1	met1 mutant	Bu-0	Line 2
Bu0_P2_2	3702	Arabidopsis thaliana	thale cress	Bu0_P2_2	met1 mutant	Bu-0	Line 2
Bu0_P2_3	3702	Arabidopsis thaliana	thale cress	Bu0_P2_3	met1 mutant	Bu-0	Line 2
Bu_WT_1	3702	Arabidopsis thaliana	thale cress	Bu_WT_1	wildtype	Bu-0	Line 1
Bu_WT_2	3702	Arabidopsis thaliana	thale cress	Bu_WT_2	wildtype	Bu-0	Line 1
Bu_WT_3	3702	Arabidopsis thaliana	thale cress	Bu_WT_3	wildtype	Bu-0	Line 1
Col_C1_P2_1	3702	Arabidopsis thaliana	thale cress	Col_C1_P2_1	met1 mutant	Col-0	Line 2
Col_C1_P2_2	3702	Arabidopsis thaliana	thale cress	Col_C1_P2_2	met1 mutant	Col-0	Line 2
Col_C1_P2_3	3702	Arabidopsis thaliana	thale cress	Col_C1_P2_3	met1 mutant	Col-0	Line 2
Col_P1_1	3702	Arabidopsis thaliana	thale cress	Col_P1_1	met1 mutant	Col-0	Line 1
Col_P1_2	3702	Arabidopsis thaliana	thale cress	Col_P1_2	met1 mutant	Col-0	Line 1
Col_P1_3	3702	Arabidopsis thaliana	thale cress	Col_P1_3	met1 mutant	Col-0	Line 1
Col_WT_1	3702	Arabidopsis thaliana	thale cress	Col_WT_1	wildtype	Col-0	Line 1
Col_WT_2	3702	Arabidopsis thaliana	thale cress	Col_WT_2	wildtype	Col-0	Line 1
Col_WT_3	3702	Arabidopsis thaliana	thale cress	Col_WT_3	wildtype	Col-0	Line 1
Com_P1_1	3702	Arabidopsis thaliana	thale cress	Com_P1_1	met1 mutant	Com-1	Line 1
Com_P1_2	3702	Arabidopsis thaliana	thale cress	Com_P1_2	met1 mutant	Com-1	Line 1
Com_P1_3	3702	Arabidopsis thaliana	thale cress	Com_P1_3	met1 mutant	Com-1	Line 1
Com_P2_1	3702	Arabidopsis thaliana	thale cress	Com_P2_1	met1 mutant	Com-1	Line 2
Com_P2_2	3702	Arabidopsis thaliana	thale cress	Com_P2_2	met1 mutant	Com-1	Line 2
Com_P2_3	3702	Arabidopsis thaliana	thale cress	Com_P2_3	met1 mutant	Com-1	Line 2
Com_WT_1	3702	Arabidopsis thaliana	thale cress	Com_WT_1	wildtype	Com-1	Line 1
Com_WT_2	3702	Arabidopsis thaliana	thale cress	Com_WT_2	wildtype	Com-1	Line 1
Com_WT_3	3702	Arabidopsis thaliana	thale cress	Com_WT_3	wildtype	Com-1	Line 1
Cvi_P2_2	3702	Arabidopsis thaliana	thale cress	Cvi_P2_2	met1 mutant	Cvi-0	Line 1
Cvi_WT_1	3702	Arabidopsis thaliana	thale cress	Cvi_WT_1	wildtype	Cvi-0	Line 1
Cvi_WT_2	3702	Arabidopsis thaliana	thale cress	Cvi_WT_2	wildtype	Cvi-0	Line 1
Cvi_WT_3	3702	Arabidopsis thaliana	thale cress	Cvi_WT_3	wildtype	Cvi-0	Line 1
Ei2_P1_1	3702	Arabidopsis thaliana	thale cress	Ei2_P1_1	met1 mutant	Ei-2	Line 1
Ei2_P1_2	3702	Arabidopsis thaliana	thale cress	Ei2_P1_2	met1 mutant	Ei-2	Line 1
Ei2_P1_3	3702	Arabidopsis thaliana	thale cress	Ei2_P1_3	met1 mutant	Ei-2	Line 1
Ei2_P2_1	3702	Arabidopsis thaliana	thale cress	Ei2_P2_1	met1 mutant	Ei-2	Line 2
Ei2_P2_2	3702	Arabidopsis thaliana	thale cress	Ei2_P2_2	met1 mutant	Ei-2	Line 2
Ei2_P2_3	3702	Arabidopsis thaliana	thale cress	Ei2_P2_3	met1 mutant	Ei-2	Line 2
Ei2_WT_1	3702	Arabidopsis thaliana	thale cress	Ei2_WT_1	wildtype	Ei-2	Line 1
Ei2_WT_2	3702	Arabidopsis thaliana	thale cress	Ei2_WT_2	wildtype	Ei-2	Line 1
Ei2_WT_3	3702	Arabidopsis thaliana	thale cress	Ei2_WT_3	wildtype	Ei-2	Line 1
Est_P1_1	3702	Arabidopsis thaliana	thale cress	Est_P1_1	met1 mutant	Est	Line 1
Est_P1_2	3702	Arabidopsis thaliana	thale cress	Est_P1_2	met1 mutant	Est	Line 1
Est_P2_1	3702	Arabidopsis thaliana	thale cress	Est_P2_1	met1 mutant	Est	Line 2
Est_P2_2	3702	Arabidopsis thaliana	thale cress	Est_P2_2	met1 mutant	Est	Line 2
Est_P2_3	3702	Arabidopsis thaliana	thale cress	Est_P2_3	met1 mutant	Est	Line 2
Est_WT_1	3702	Arabidopsis thaliana	thale cress	Est_WT_1	wildtype	Est	Line 1
Est_WT_2	3702	Arabidopsis thaliana	thale cress	Est_WT_2	wildtype	Est	Line 1
Est_WT_3	3702	Arabidopsis thaliana	thale cress	Est_WT_3	wildtype	Est	Line 1
Ler_WT_1	3702	Arabidopsis thaliana	thale cress	Ler_WT_1	wildtype	Ler-1	Line 1
Ler_WT_2	3702	Arabidopsis thaliana	thale cress	Ler_WT_2	wildtype	Ler-1	Line 1
Ler_WT_3	3702	Arabidopsis thaliana	thale cress	Ler_WT_3	wildtype	Ler-1	Line 1
Mar_P1_1	3702	Arabidopsis thaliana	thale cress	Mar_P1_1	met1 mutant	MAR2-3	Line 1
Mar_P1_2	3702	Arabidopsis thaliana	thale cress	Mar_P1_2	met1 mutant	MAR2-3	Line 1
Mar_P1_3	3702	Arabidopsis thaliana	thale cress	Mar_P1_3	met1 mutant	MAR2-3	Line 1
Mar_P2_1	3702	Arabidopsis thaliana	thale cress	Mar_P2_1	met1 mutant	MAR2-3	Line 2
Mar_P2_2	3702	Arabidopsis thaliana	thale cress	Mar_P2_2	met1 mutant	MAR2-3	Line 2
Mar_P2_3	3702	Arabidopsis thaliana	thale cress	Mar_P2_3	met1 mutant	MAR2-3	Line 2
Mar_WT_1	3702	Arabidopsis thaliana	thale cress	Mar_WT_1	wildtype	MAR2-3	Line 1
Mar_WT_2	3702	Arabidopsis thaliana	thale cress	Mar_WT_2	wildtype	MAR2-3	Line 1
Mar_WT_3	3702	Arabidopsis thaliana	thale cress	Mar_WT_3	wildtype	MAR2-3	Line 1
Nok3_P1_1	3702	Arabidopsis thaliana	thale cress	Nok3_P1_1	met1 mutant	Nok-3	Line 1
Nok3_P2_1	3702	Arabidopsis thaliana	thale cress	Nok3_P2_1	met1 mutant	Nok-3	Line 2
Nok3_P2_2	3702	Arabidopsis thaliana	thale cress	Nok3_P2_2	met1 mutant	Nok-3	Line 2
Nok3_P2_3	3702	Arabidopsis thaliana	thale cress	Nok3_P2_3	met1 mutant	Nok-3	Line 2
Nok3_WT_1	3702	Arabidopsis thaliana	thale cress	Nok3_WT_1	wildtype	Nok-3	Line 1
Nok3_WT_2	3702	Arabidopsis thaliana	thale cress	Nok3_WT_2	wildtype	Nok-3	Line 1
Nok3_WT_3	3702	Arabidopsis thaliana	thale cress	Nok3_WT_3	wildtype	Nok-3	Line 1
Pi0_P1_1	3702	Arabidopsis thaliana	thale cress	Pi0_P1_1	met1 mutant	Pi-0	Line 1
Pi0_P1_2	3702	Arabidopsis thaliana	thale cress	Pi0_P1_2	met1 mutant	Pi-0	Line 1
Pi0_P1_3	3702	Arabidopsis thaliana	thale cress	Pi0_P1_3	met1 mutant	Pi-0	Line 1
Pi0_P2_1	3702	Arabidopsis thaliana	thale cress	Pi0_P2_1	met1 mutant	Pi-0	Line 2
Pi0_P2_2	3702	Arabidopsis thaliana	thale cress	Pi0_P2_2	met1 mutant	Pi-0	Line 2
Pi0_P2_3	3702	Arabidopsis thaliana	thale cress	Pi0_P2_3	met1 mutant	Pi-0	Line 2
Pi0_WT_1	3702	Arabidopsis thaliana	thale cress	Pi0_WT_1	wildtype	Pi-0	Line 1
Pi0_WT_2	3702	Arabidopsis thaliana	thale cress	Pi0_WT_2	wildtype	Pi-0	Line 1
Pi0_WT_3	3702	Arabidopsis thaliana	thale cress	Pi0_WT_3	wildtype	Pi-0	Line 1
Ste0_P1_1	3702	Arabidopsis thaliana	thale cress	Ste0_P1_1	met1 mutant	Ste-0	Line 1
Ste0_P1_2	3702	Arabidopsis thaliana	thale cress	Ste0_P1_2	met1 mutant	Ste-0	Line 1
Ste0_P1_3	3702	Arabidopsis thaliana	thale cress	Ste0_P1_3	met1 mutant	Ste-0	Line 1
Ste0_P2_1	3702	Arabidopsis thaliana	thale cress	Ste0_P2_1	met1 mutant	Ste-0	Line 2
Ste0_P2_2	3702	Arabidopsis thaliana	thale cress	Ste0_P2_2	met1 mutant	Ste-0	Line 2
Ste0_P2_3	3702	Arabidopsis thaliana	thale cress	Ste0_P2_3	met1 mutant	Ste-0	Line 2
Ste0_WT_1	3702	Arabidopsis thaliana	thale cress	Ste0_WT_1	wildtype	Ste-0	Line 1
Ste0_WT_2	3702	Arabidopsis thaliana	thale cress	Ste0_WT_2	wildtype	Ste-0	Line 1
Ste0_WT_3	3702	Arabidopsis thaliana	thale cress	Ste0_WT_3	wildtype	Ste-0	Line 1
Tscha_P1_1	3702	Arabidopsis thaliana	thale cress	Tscha_P1_1	met1 mutant	Tscha-1	Line 1
Tscha_P1_2	3702	Arabidopsis thaliana	thale cress	Tscha_P1_2	met1 mutant	Tscha-1	Line 1
Tscha_P1_3	3702	Arabidopsis thaliana	thale cress	Tscha_P1_3	met1 mutant	Tscha-1	Line 1
Tscha_P2_1	3702	Arabidopsis thaliana	thale cress	Tscha_P2_1	met1 mutant	Tscha-1	Line 2
Tscha_P2_2	3702	Arabidopsis thaliana	thale cress	Tscha_P2_2	met1 mutant	Tscha-1	Line 2
Tscha_P2_3	3702	Arabidopsis thaliana	thale cress	Tscha_P2_3	met1 mutant	Tscha-1	Line 2
Tscha_T4_P1_1	3702	Arabidopsis thaliana	thale cress	Tscha_T4_P1_1	met1 mutant	Tscha-1	Line 1
Tscha_T4_P1_2	3702	Arabidopsis thaliana	thale cress	Tscha_T4_P1_2	met1 mutant	Tscha-1	Line 1
Tscha_T4_P1_3	3702	Arabidopsis thaliana	thale cress	Tscha_T4_P1_3	met1 mutant	Tscha-1	Line 1
Tscha_WT_1	3702	Arabidopsis thaliana	thale cress	Tscha_WT_1	wildtype	Tscha-1	Line 1
Tscha_WT_2	3702	Arabidopsis thaliana	thale cress	Tscha_WT_2	wildtype	Tscha-1	Line 1
Tscha_WT_3	3702	Arabidopsis thaliana	thale cress	Tscha_WT_3	wildtype	Tscha-1	Line 1
Tsu_P1_1	3702	Arabidopsis thaliana	thale cress	Tsu_P1_1	met1 mutant	Tsu-0	Line 1
Tsu_P1_2	3702	Arabidopsis thaliana	thale cress	Tsu_P1_2	met1 mutant	Tsu-0	Line 1
Tsu_P1_3	3702	Arabidopsis thaliana	thale cress	Tsu_P1_3	met1 mutant	Tsu-0	Line 1
Tsu_P2_1	3702	Arabidopsis thaliana	thale cress	Tsu_P2_1	met1 mutant	Tsu-0	Line 2
Tsu_P2_2	3702	Arabidopsis thaliana	thale cress	Tsu_P2_2	met1 mutant	Tsu-0	Line 2
Tsu_P2_3	3702	Arabidopsis thaliana	thale cress	Tsu_P2_3	met1 mutant	Tsu-0	Line 2
Tsu_T4_P2_1	3702	Arabidopsis thaliana	thale cress	Tsu_T4_P2_1	met1 mutant	Tsu-0	Line 2
Tsu_T4_P2_2	3702	Arabidopsis thaliana	thale cress	Tsu_T4_P2_2	met1 mutant	Tsu-0	Line 2
Tsu_T4_P2_3	3702	Arabidopsis thaliana	thale cress	Tsu_T4_P2_3	met1 mutant	Tsu-0	Line 2
Tsu_WT_1	3702	Arabidopsis thaliana	thale cress	Tsu_WT_1	wildtype	Tsu-0	Line 1
Tsu_WT_2	3702	Arabidopsis thaliana	thale cress	Tsu_WT_2	wildtype	Tsu-0	Line 1
Tsu_WT_3	3702	Arabidopsis thaliana	thale cress	Tsu_WT_3	wildtype	Tsu-0	Line 1
Uk1_P1_1	3702	Arabidopsis thaliana	thale cress	Uk1_P1_1	met1 mutant	Uk-1	Line 1
Uk1_P1_2	3702	Arabidopsis thaliana	thale cress	Uk1_P1_2	met1 mutant	Uk-1	Line 1
Uk1_P1_3	3702	Arabidopsis thaliana	thale cress	Uk1_P1_3	met1 mutant	Uk-1	Line 1
Uk1_P2_1	3702	Arabidopsis thaliana	thale cress	Uk1_P2_1	met1 mutant	Uk-1	Line 2
Uk1_P2_2	3702	Arabidopsis thaliana	thale cress	Uk1_P2_2	met1 mutant	Uk-1	Line 2
Uk1_P2_3	3702	Arabidopsis thaliana	thale cress	Uk1_P2_3	met1 mutant	Uk-1	Line 2
Uk1_WT_1	3702	Arabidopsis thaliana	thale cress	Uk1_WT_1	wildtype	Uk-1	Line 1
Uk1_WT_2	3702	Arabidopsis thaliana	thale cress	Uk1_WT_2	wildtype	Uk-1	Line 1
Uk1_WT_3	3702	Arabidopsis thaliana	thale cress	Uk1_WT_3	wildtype	Uk-1	Line 1
