## Supplementary data : Appendix 1 for "Canalization of genome-wide transcriptional activity in *Arabidopsis thaliana* accessions by MET1-dependent CG methylation": sample_RNAseqBatch2.tsv

sample_alias	tax_id	scientific_name	common_name	sample_title	sample_description	subspecific genetic lineage name	subspecific genetic lineage rank
Bl1C3_P2_1	3702	Arabidopsis thaliana	thale cress	Bl1C3_P2_1	met1 mutant	Bl-1	Line 1
Bl1C3_P2_2	3702	Arabidopsis thaliana	thale cress	Bl1C3_P2_2	met1 mutant	Bl-1	Line 1
CviC3_P2_1	3702	Arabidopsis thaliana	thale cress	CviC3_P2_1	met1 mutant	Cvi-0	Line 1
CviC3_P2_2	3702	Arabidopsis thaliana	thale cress	CviC3_P2_2	met1 mutant	Cvi-0	Line 1
LerC3_P2_1	3702	Arabidopsis thaliana	thale cress	LerC3_P2_1	met1 mutant	Ler-1	Line 1
LerC3_P2_2	3702	Arabidopsis thaliana	thale cress	LerC3_P2_2	met1 mutant	Ler-1	Line 1
LerC3_P2_3	3702	Arabidopsis thaliana	thale cress	LerC3_P2_3	met1 mutant	Ler-1	Line 1
LerC3_P3_1	3702	Arabidopsis thaliana	thale cress	LerC3_P3_1	met1 mutant	Ler-1	Line 2
LerC3_P3_2	3702	Arabidopsis thaliana	thale cress	LerC3_P3_2	met1 mutant	Ler-1	Line 2
NokC3_P1_1	3702	Arabidopsis thaliana	thale cress	NokC3_P1_1	met1 mutant	Nok-3	Line 1
NokC3_P1_2	3702	Arabidopsis thaliana	thale cress	NokC3_P1_2	met1 mutant	Nok-3	Line 1
