## Supplementary data : Appendix 1 for "Canalization of genome-wide transcriptional activity in *Arabidopsis thaliana* accessions by MET1-dependent CG methylation": RNAseq_mappingstats_metadata_158libraries.tab

File_Path	Sample	Name	Generation	Line	Genotype	Accession	total_reads	total_mapped	total_unique	total_multi
1	MET1_RNAseqBatch2_S241_L004_merge_R1	Sample241	LerC3_P2_1	T3	L1	Mut_Homo_G1	Ler-1	6106834	4808048	3536455	1271593
2	MET1_RNAseqBatch2_S242_L004_merge_R1	Sample242	LerC3_P2_2	T3	L1	Mut_Het	Ler-1	11649107	9737146	7628857	2108289
3	MET1_RNAseqBatch2_S243_L004_merge_R1	Sample243	LerC3_P2_3	T3	L1	Mut_Het	Ler-1	8992531	7604432	6089485	1514947
4	MET1_RNAseqBatch2_S244_L004_merge_R1	Sample244	LerC3_P3_1	T3	L2	Mut_Het	Ler-1	9577357	7335967	5826407	1509560
5	MET1_RNAseqBatch2_S245_L004_merge_R1	Sample245	LerC3_P3_2	T3	L2	Mut_Het	Ler-1	8187967	7068756	5726605	1342151
6	MET1_RNAseqBatch2_S246_L004_merge_R1	Sample246	CviC3_P2_1	T3	L1	Mut_Homo_G1	Cvi-0	6285935	5307417	4301215	1006202
7	MET1_RNAseqBatch2_S247_L004_merge_R1	Sample247	CviC3_P2_2	T3	L1	Mut_Homo_G1	Cvi-0	8309426	6909495	5623696	1285799
8	MET1_RNAseqBatch2_S248_L004_merge_R1	Sample248	Bl1C3_P2_1	T3	L1	Mut_Het	Bl-1	8384759	7066741	5819357	1247384
9	MET1_RNAseqBatch2_S249_L004_merge_R1	Sample249	Bl1C3_P2_2	T3	L1	Mut_Het	Bl-1	7538995	6130990	4253486	1877504
10	MET1_RNAseqBatch2_S250_L004_merge_R1	Sample250	NokC3_P1_1	T3	L1	Mut_Homo_G1	Nok-3	9316123	7787128	6428248	1358880
11	MET1_RNAseqBatch2_S251_L004_merge_R1_subset	Sample251	NokC3_P1_2	T3	L1	Mut_Homo_G1	Nok-3	11129038	8994513	7038135	1956378
12	MET1_RNAseqBatch2_S252_L004_merge_R1	Sample252	Ler_WT_1	T3	L	WT	Ler-1	10634716	9541009	8201479	1339530
13	MET1_RNAseqBatch2_S253_L004_merge_R1	Sample253	Ler_WT_2	T3	L	WT	Ler-1	10731483	9653565	8211233	1442332
14	MET1_RNAseqBatch2_S254_L004_merge_R1_subset	Sample254	Ler_WT_3	T3	L	WT	Ler-1	10236515	9071369	7598422	1472947
15	MET1_RNAseqBatch2_S255_L004_merge_R1	Sample255	Bl-1_WT_1	T3	L	WT	Bl-1	10978686	9720681	8037101	1683580
16	MET1_RNAseqBatch2_S256_L004_merge_R1_subset	Sample256	Bl-1_WT_2	T3	L	WT	Bl-1	10403233	9208339	7537098	1671241
17	MET1_RNAseqBatch2_S257_L004_merge_R1	Sample257	Bl-1_WT_3	T3	L	WT	Bl-1	12104169	10588843	8583634	2005209
18	met1_RNAseq_S100_merge_R1	Sample100	Baa-1_P3_1	T3	L2	Mut_Homo_G1	Baa-1	9562927	5952304	1522259	4430045
19	met1_RNAseq_S101_merge_R1	Sample101	Baa-1_P3_2	T3	L2	Mut_Homo_G1	Baa-1	9210773	6189286	2493533	3695753
20	met1_RNAseq_S102_merge_R1	Sample102	Baa-1_P3_3	T3	L2	Mut_Homo_G1	Baa-1	11859111	8161408	3653754	4507654
21	met1_RNAseq_S103_merge_R1_subset	Sample103	Baa-1_P2_1	T3	L1	Mut_Homo_G1	Baa-1	10369245	6821903	2184384	4637519
22	met1_RNAseq_S104_merge_R1_subset	Sample104	Baa-1_P2_2	T3	L1	Mut_Homo_G1	Baa-1	10642641	6332222	1224953	5107269
23	met1_RNAseq_S105_merge_R1	Sample105	Baa-1_P2_3	T3	L1	Mut_Homo_G1	Baa-1	9257689	5885971	2383635	3502336
24	met1_RNAseq_S106_merge_R1	Sample106	Baa-1_WT_1	T3	L	WT	Baa-1	6911669	4890806	2760837	2129969
25	met1_RNAseq_S107_merge_R1	Sample107	Baa-1_WT_2	T3	L	WT	Baa-1	8657453	6681720	3808718	2873002
26	met1_RNAseq_S108_merge_R1	Sample108	Baa-1_WT_3	T3	L	WT	Baa-1	9366293	7115265	3491483	3623782
27	met1_RNAseq_S109_merge_R1	Sample109	Tscha_P1_1	T3	L1	Mut_Homo_G1	Tscha-1	10733259	7672330	3358905	4313425
28	met1_RNAseq_S10_merge_R1	Sample10	Ste0_P2_1	T3	L2	Mut_Homo_G1	Ste-0	8269544	6465336	4566529	1898807
29	met1_RNAseq_S110_merge_R1_subset	Sample110	Tscha_P1_2	T3	L1	Mut_Homo_G1	Tscha-1	10026338	7005745	2906136	4099609
30	met1_RNAseq_S111_merge_R1	Sample111	Tscha_P1_3	T3	L1	Mut_Homo_G1	Tscha-1	8136623	6247763	3638654	2609109
31	met1_RNAseq_S112_merge_R1	Sample112	Tscha_P2_1	T3	L2	Mut_Homo_G1	Tscha-1	11376581	7555868	3024171	4531697
32	met1_RNAseq_S113_merge_R1	Sample113	Tscha_P2_2	T3	L2	Mut_Homo_G1	Tscha-1	8575505	6266847	3707240	2559607
33	met1_RNAseq_S114_merge_R1	Sample114	Tscha_P2_3	T3	L2	Mut_Homo_G1	Tscha-1	7703509	5973510	3848403	2125107
34	met1_RNAseq_S115_merge_R1	Sample115	Tscha_WT_1	T3	L	WT	Tscha-1	12331797	8995645	3863789	5131856
35	met1_RNAseq_S116_merge_R1	Sample116	Tscha_WT_2	T3	L	WT	Tscha-1	8875639	7238193	4709716	2528477
36	met1_RNAseq_S117_merge_R1	Sample117	Tscha_WT_3	T3	L	WT	Tscha-1	11083487	8612948	4860633	3752315
37	met1_RNAseq_S11_merge_R1	Sample11	Ste0_P2_2	T3	L2	Mut_Homo_G1	Ste-0	7680328	6343077	5041954	1301123
38	met1_RNAseq_S124_merge_R1	Sample124	Nok3_P1_1	T3	L1	Mut_Homo_G1	Nok-3	5994006	4334921	2399667	1935254
39	met1_RNAseq_S125_merge_R1	Sample125	Nok3_P2_1	T3	L2	Mut_Homo_G1	Nok-3	9961985	7365218	4107901	3257317
40	met1_RNAseq_S126_merge_R1	Sample126	Nok3_P2_2	T3	L2	Mut_Homo_G1	Nok-3	7940049	5844867	3350852	2494015
41	met1_RNAseq_S127_merge_R1	Sample127	Nok3_P2_3	T3	L2	Mut_Homo_G1	Nok-3	7112489	5052512	2632027	2420485
42	met1_RNAseq_S128_merge_R1	Sample128	Nok3_WT_1	T3	L	WT	Nok-3	6859643	5163493	2948563	2214930
43	met1_RNAseq_S129_merge_R1	Sample129	Nok3_WT_2	T3	L	WT	Nok-3	5766958	4322784	2166773	2156011
44	met1_RNAseq_S12_merge_R1	Sample12	Ste0_P2_3	T3	L2	Mut_Homo_G1	Ste-0	8310919	6798579	5253834	1544745
45	met1_RNAseq_S130_merge_R1	Sample130	Nok3_WT_3	T3	L	WT	Nok-3	5859764	4305497	2017145	2288352
46	met1_RNAseq_S131_merge_R1	Sample131	Cvi_P2_2	T3	L2	Mut_Homo_G1	Cvi-0	11230043	8459298	4437946	4021352
47	met1_RNAseq_S132_merge_R1	Sample132	Cvi_WT_1	T3	L	WT	Cvi-0	10379469	7604069	3480474	4123595
48	met1_RNAseq_S133_merge_R1	Sample133	Cvi_WT_2	T3	L	WT	Cvi-0	8132009	6061244	3258971	2802273
49	met1_RNAseq_S134_merge_R1	Sample134	Cvi_WT_3	T3	L	WT	Cvi-0	9281093	6828559	3125230	3703329
50	met1_RNAseq_S135_merge_R1	Sample135	Com_P1_1	T3	L1	Mut_Homo_G1	Com-1	11163416	8183279	4053909	4129370
51	met1_RNAseq_S136_merge_R1	Sample136	Com_P1_2	T3	L1	Mut_Homo_G1	Com-1	10252193	7140253	3009841	4130412
52	met1_RNAseq_S137_merge_R1	Sample137	Com_P1_3	T3	L1	Mut_Homo_G1	Com-1	12285618	9417967	5451373	3966594
53	met1_RNAseq_S138_merge_R1	Sample138	Com_P2_1	T3	L2	Mut_Homo_G1	Com-1	10922647	8073166	3769319	4303847
54	met1_RNAseq_S139_merge_R1	Sample139	Com_P2_2	T3	L2	Mut_Homo_G1	Com-1	7121335	5448964	3520557	1928407
55	met1_RNAseq_S13_merge_R1	Sample13	Ste0_WT_1	T3	L	WT	Ste-0	9913370	8312418	6200308	2112110
56	met1_RNAseq_S140_merge_R1	Sample140	Com_P2_3	T3	L2	Mut_Homo_G1	Com-1	9165199	6388378	2572116	3816262
57	met1_RNAseq_S141_merge_R1	Sample141	Com_WT_1	T3	L	WT	Com-1	9666283	7442660	4199936	3242724
58	met1_RNAseq_S142_merge_R1	Sample142	Com_WT_2	T3	L	WT	Com-1	7785686	6218551	3862731	2355820
59	met1_RNAseq_S143_merge_R1	Sample143	Com_WT_3	T3	L	WT	Com-1	9042310	6430251	2596607	3833644
60	met1_RNAseq_S144_merge_R1	Sample144	Est_P1_1	T3	L1	Mut_Homo_G1	Est	12044241	8027639	2863938	5163701
61	met1_RNAseq_S145_merge_R1	Sample145	Est_P1_2	T3	L1	Mut_Homo_G1	Est	3873097	2535401	905039	1630362
62	met1_RNAseq_S146_merge_R1	Sample146	Est_P2_1	T3	L2	Mut_Homo_G1	Est	7496649	5129961	2138940	2991021
63	met1_RNAseq_S147_merge_R1	Sample147	Est_P2_2	T3	L2	Mut_Homo_G1	Est	9623774	6880151	3638432	3241719
64	met1_RNAseq_S148_merge_R1	Sample148	Est_P2_3	T3	L2	Mut_Homo_G1	Est	7022626	5061458	2433563	2627895
65	met1_RNAseq_S149_merge_R1	Sample149	Est_WT_1	T3	L	WT	Est	6244476	4965676	2890195	2075481
66	met1_RNAseq_S14_merge_R1	Sample14	Ste0_WT_2	T3	L	WT	Ste-0	7579749	5927252	3781129	2146123
67	met1_RNAseq_S150_merge_R1	Sample150	Est_WT_2	T3	L	WT	Est	11210741	8609261	4104340	4504921
68	met1_RNAseq_S151_merge_R1	Sample151	Est_WT_3	T3	L	WT	Est	5093116	3892667	2013991	1878676
69	met1_RNAseq_S15_merge_R1	Sample15	Ste0_WT_3	T3	L	WT	Ste-0	8382371	6978297	4834628	2143669
70	met1_RNAseq_S16_merge_R1	Sample16	Aa0_P1_1	T3	L1	Mut_Homo_G1	Aa-0	5511863	3858390	2149797	1708593
71	met1_RNAseq_S17_merge_R1	Sample17	Aa0_P1_2	T3	L1	Mut_Homo_G1	Aa-0	5946022	4269334	2294279	1975055
72	met1_RNAseq_S18_merge_R1	Sample18	Aa0_P1_3	T3	L1	Mut_Homo_G1	Aa-0	5185717	3264038	1267756	1996282
73	met1_RNAseq_S19_merge_R1	Sample19	Aa0_P2_1	T3	L2	Mut_Homo_G1	Aa-0	7002087	5341722	3802890	1538832
74	met1_RNAseq_S1_merge_R1	Sample1	Tscha_T4_P1_1	T4	L1	Mut_Homo_G2	Tscha-1	4238687	3521783	2891271	630512
75	met1_RNAseq_S20_merge_R1	Sample20	Aa0_P2_2	T3	L2	Mut_Homo_G1	Aa-0	6269980	5015572	3939214	1076358
76	met1_RNAseq_S21_merge_R1	Sample21	Aa0_P2_3	T3	L2	Mut_Homo_G1	Aa-0	7237486	5449994	3857087	1592907
77	met1_RNAseq_S22_merge_R1	Sample22	Aa0_WT_1	T3	L	WT	Aa-0	12139866	9690639	6050137	3640502
78	met1_RNAseq_S23_merge_R1	Sample23	Aa0_WT_2	T3	L	WT	Aa-0	6069692	5116307	3948730	1167577
79	met1_RNAseq_S24_merge_R1	Sample24	Aa0_WT_3	T3	L	WT	Aa-0	4042519	3329328	2455335	873993
80	met1_RNAseq_S25_merge_R1	Sample25	Col_P1_1	T3	L1	Mut_Homo_G1	Col-0	7590099	6247224	4346143	1901081
81	met1_RNAseq_S26_merge_R1	Sample26	Col_P1_2	T3	L1	Mut_Homo_G1	Col-0	11139775	9502641	7244373	2258268
82	met1_RNAseq_S27_merge_R1	Sample27	Col_P1_3	T3	L1	Mut_Homo_G1	Col-0	10358960	8846115	6740123	2105992
83	met1_RNAseq_S28_merge_R1	Sample28	Col_C1_P2_1	T3	L2	Mut_Het	Col-0	7903154	6981100	5705130	1275970
84	met1_RNAseq_S29_merge_R1	Sample29	Col_C1_P2_2	T3	L2	Mut_Het	Col-0	10503901	8662543	6293940	2368603
85	met1_RNAseq_S2_merge_R1	Sample2	Tscha_T4_P1_2	T4	L1	Mut_Homo_G2	Tscha-1	3261983	2714377	2158896	555481
86	met1_RNAseq_S30_merge_R1	Sample30	Col_C1_P2_3	T3	L2	Mut_Het	Col-0	8702653	7453401	5714650	1738751
87	met1_RNAseq_S31_merge_R1	Sample31	Col_WT_1	T3	L	WT	Col-0	6096981	4771739	3005911	1765828
88	met1_RNAseq_S32_merge_R1	Sample32	Col_WT_2	T3	L	WT	Col-0	5117808	4323629	3239979	1083650
89	met1_RNAseq_S33_merge_R1	Sample33	Col_WT_3	T3	L	WT	Col-0	2888063	2501226	1954397	546829
90	met1_RNAseq_S34_merge_R1	Sample34	Pi0_P1_1	T3	L1	Mut_Homo_G1	Pi-0	10472849	8284434	5943072	2341362
91	met1_RNAseq_S35_merge_R1	Sample35	Pi0_P1_2	T3	L1	Mut_Homo_G1	Pi-0	7770422	6414267	4766585	1647682
92	met1_RNAseq_S36_merge_R1	Sample36	Pi0_P1_3	T3	L1	Mut_Homo_G1	Pi-0	5357453	4391422	3361254	1030168
93	met1_RNAseq_S37_merge_R1	Sample37	Pi0_P2_1	T3	L2	Mut_Homo_G1	Pi-0	10833314	9098350	7046740	2051610
94	met1_RNAseq_S38_merge_R1	Sample38	Pi0_P2_2	T3	L2	Mut_Homo_G1	Pi-0	6963957	5711294	4234176	1477118
95	met1_RNAseq_S39_merge_R1	Sample39	Pi0_P2_3	T3	L2	Mut_Homo_G1	Pi-0	6956141	5534902	4106841	1428061
96	met1_RNAseq_S3_merge_R1	Sample3	Tscha_T4_P1_3	T4	L1	Mut_Homo_G2	Tscha-1	6420694	5361563	4112200	1249363
97	met1_RNAseq_S40_merge_R1	Sample40	Pi0_WT_1	T3	L	WT	Pi-0	9488278	7837338	5535020	2302318
98	met1_RNAseq_S41_merge_R1	Sample41	Pi0_WT_2	T3	L	WT	Pi-0	3726033	3089548	2308331	781217
99	met1_RNAseq_S42_merge_R1	Sample42	Pi0_WT_3	T3	L	WT	Pi-0	7394201	6306455	4728056	1578399
100	met1_RNAseq_S43_merge_R1	Sample43	Bu0_P1_1	T3	L1	Mut_Homo_G1	Bu-0	6029513	4920122	3812424	1107698
101	met1_RNAseq_S44_merge_R1	Sample44	Bu0_P1_2	T3	L1	Mut_Het	Bu-0	8254513	6428691	4449803	1978888
102	met1_RNAseq_S45_merge_R1	Sample45	Bu0_P1_3	T3	L1	Mut_Het	Bu-0	8587243	7593379	6668793	924586
103	met1_RNAseq_S46_merge_R1	Sample46	Bu0_P2_1	T3	L2	Mut_Homo_G1	Bu-0	8743699	7269974	5823788	1446186
104	met1_RNAseq_S47_merge_R1	Sample47	Bu0_P2_2	T3	L2	Mut_Homo_G1	Bu-0	6549963	5496390	4395747	1100643
105	met1_RNAseq_S48_merge_R1	Sample48	Bu0_P2_3	T3	L2	Mut_Het	Bu-0	6483137	5494143	4376471	1117672
106	met1_RNAseq_S49_merge_R1	Sample49	Bu_WT_1	T3	L	WT	Bu-0	7896066	6558900	4894151	1664749
107	met1_RNAseq_S4_merge_R1	Sample4	Tsu_T4_P2_1	T4	L2	Mut_Homo_G2	Tsu-0	5256196	4016652	2944297	1072355
108	met1_RNAseq_S50_merge_R1	Sample50	Bu_WT_2	T3	L	WT	Bu-0	8512218	6783912	4696757	2087155
109	met1_RNAseq_S51_merge_R1	Sample51	Bu_WT_3	T3	L	WT	Bu-0	12121524	10289514	8001662	2287852
110	met1_RNAseq_S52_merge_R1	Sample52	Uk1_P1_1	T3	L1	Mut_Homo_G1	Uk-1	5678834	4406243	3022894	1383349
111	met1_RNAseq_S54_merge_R1	Sample54	Uk1_P1_3	T3	L1	Mut_Homo_G1	Uk-1	10819855	8172149	4912832	3259317
112	met1_RNAseq_S55_merge_R1	Sample55	Uk1_P2_1	T3	L2	Mut_Homo_G1	Uk-1	6669648	5392138	3728274	1663864
113	met1_RNAseq_S56_merge_R1	Sample56	Uk1_P2_2	T3	L2	Mut_Homo_G1	Uk-1	6016572	4641234	2887406	1753828
114	met1_RNAseq_S57_merge_R1	Sample57	Uk1_P2_3	T3	L2	Mut_Homo_G1	Uk-1	6774879	5804371	4498690	1305681
115	met1_RNAseq_S58_merge_R1	Sample58	Uk1_WT_1	T3	L	WT	Uk-1	5781498	5059121	4135896	923225
116	met1_RNAseq_S59_merge_R1	Sample59	Uk1_WT_2	T3	L	WT	Uk-1	7073118	6347125	5330770	1016355
117	met1_RNAseq_S5_merge_R1	Sample5	Tsu_T4_P2_2	T4	L2	Mut_Homo_G2	Tsu-0	8103707	6126242	4325005	1801237
118	met1_RNAseq_S60_merge_R1	Sample60	Uk1_WT_3	T3	L	WT	Uk-1	7429688	6448499	5164396	1284103
119	met1_RNAseq_S61_merge_R1	Sample61	Ei2_P1_1	T3	L1	Mut_Homo_G1	Ei-2	9838602	8067979	6168344	1899635
120	met1_RNAseq_S62_merge_R1	Sample62	Ei2_P1_2	T3	L1	Mut_Homo_G1	Ei-2	12130377	10045292	7835487	2209805
121	met1_RNAseq_S63_merge_R1	Sample63	Ei2_P1_3	T3	L1	Mut_Homo_G1	Ei-2	6054793	4644534	3132771	1511763
122	met1_RNAseq_S64_merge_R1	Sample64	Ei2_P2_1	T3	L2	Mut_Homo_G1	Ei-2	4164899	3202300	2090948	1111352
123	met1_RNAseq_S65_merge_R1	Sample65	Ei2_P2_2	T3	L2	Mut_Homo_G1	Ei-2	6572949	5204883	3830464	1374419
124	met1_RNAseq_S66_merge_R1	Sample66	Ei2_P2_3	T3	L2	Mut_Homo_G1	Ei-2	6979774	5800162	4663245	1136917
125	met1_RNAseq_S67_merge_R1	Sample67	Ei2_WT_1	T3	L	WT	Ei-2	12225064	10500191	8540010	1960181
126	met1_RNAseq_S68_merge_R1	Sample68	Ei2_WT_2	T3	L	WT	Ei-2	4320686	3764417	3108100	656317
127	met1_RNAseq_S69_merge_R1	Sample69	Ei2_WT_3	T3	L	WT	Ei-2	8341377	7106405	5601105	1505300
128	met1_RNAseq_S6_merge_R1	Sample6	Tsu_T4_P2_3	T4	L2	Mut_Homo_G2	Tsu-0	5622994	4466012	3176651	1289361
129	met1_RNAseq_S70_merge_R1	Sample70	Mar_P1_1	T3	L1	Mut_Homo_G1	MAR2-3	7172031	5966690	4511557	1455133
130	met1_RNAseq_S71_merge_R1	Sample71	Mar_P1_2	T3	L1	Mut_Homo_G1	MAR2-3	6007587	4962849	3704813	1258036
131	met1_RNAseq_S72_merge_R1	Sample72	Mar_P1_3	T3	L1	Mut_Homo_G1	MAR2-3	5456636	4436978	3233290	1203688
132	met1_RNAseq_S73_merge_R1	Sample73	Mar_P2_1	T3	L2	Mut_Homo_G1	MAR2-3	5258348	4131506	2817623	1313883
133	met1_RNAseq_S74_merge_R1	Sample74	Mar_P2_2	T3	L2	Mut_Homo_G1	MAR2-3	5093069	4304239	3443153	861086
134	met1_RNAseq_S75_merge_R1	Sample75	Mar_P2_3	T3	L2	Mut_Homo_G1	MAR2-3	8448471	7261300	5930135	1331165
135	met1_RNAseq_S76_merge_R1	Sample76	Mar_WT_1	T3	L	WT	MAR2-3	4346015	3822169	3197611	624558
136	met1_RNAseq_S77_merge_R1	Sample77	Mar_WT_2	T3	L	WT	MAR2-3	5875675	5053990	4030604	1023386
137	met1_RNAseq_S78_merge_R1	Sample78	Mar_WT_3	T3	L	WT	MAR2-3	8997439	7761468	6185439	1576029
138	met1_RNAseq_S7_merge_R1	Sample7	Ste0_P1_1	T3	L1	Mut_Homo_G1	Ste-0	4072666	3292807	2346390	946417
139	met1_RNAseq_S82_merge_R1	Sample82	Tsu_P1_1	T3	L1	Mut_Homo_G1	Tsu-0	6996005	5087556	2648978	2438578
140	met1_RNAseq_S83_merge_R1	Sample83	Tsu_P1_2	T3	L1	Mut_Homo_G1	Tsu-0	8210808	6071499	3386462	2685037
141	met1_RNAseq_S84_merge_R1	Sample84	Tsu_P1_3	T3	L1	Mut_Homo_G1	Tsu-0	6999652	4815952	2070357	2745595
142	met1_RNAseq_S85_merge_R1	Sample85	Tsu_P2_1	T3	L2	Mut_Homo_G1	Tsu-0	7532850	5241651	2503438	2738213
143	met1_RNAseq_S86_merge_R1_subset	Sample86	Tsu_P2_2	T3	L2	Mut_Homo_G1	Tsu-0	12059752	8416319	3271222	5145097
144	met1_RNAseq_S87_merge_R1	Sample87	Tsu_P2_3	T3	L2	Mut_Homo_G1	Tsu-0	7170780	4769957	1752362	3017595
145	met1_RNAseq_S88_merge_R1	Sample88	Tsu_WT_1	T3	L	WT	Tsu-0	8073297	5765324	2198587	3566737
146	met1_RNAseq_S89_merge_R1	Sample89	Tsu_WT_2	T3	L	WT	Tsu-0	5846686	4444733	2398741	2045992
147	met1_RNAseq_S8_merge_R1	Sample8	Ste0_P1_2	T3	L1	Mut_Homo_G1	Ste-0	4995075	4319761	3472760	847001
148	met1_RNAseq_S90_merge_R1	Sample90	Tsu_WT_3	T3	L	WT	Tsu-0	7483551	6257378	4552756	1704622
149	met1_RNAseq_S91_merge_R1	Sample91	Bs1_P1_1	T3	L1	Mut_Homo_G1	Bs-1	6911469	4436939	2080602	2356337
150	met1_RNAseq_S92_merge_R1	Sample92	Bs1_P1_2	T3	L1	Mut_Homo_G1	Bs-1	6689566	4303240	1496389	2806851
151	met1_RNAseq_S93_merge_R1	Sample93	Bs1_P1_3	T3	L1	Mut_Homo_G1	Bs-1	11150828	7402044	2710655	4691389
152	met1_RNAseq_S94_merge_R1	Sample94	Bs1_P2_1	T3	L2	Mut_Homo_G2	Bs-1	9680987	7056044	3111796	3944248
153	met1_RNAseq_S95_merge_R1	Sample95	Bs1_P2_2	T3	L2	Mut_Homo_G2	Bs-1	11538528	8347603	3750500	4597103
154	met1_RNAseq_S96_merge_R1	Sample96	Bs1_P2_3	T3	L2	Mut_Homo_G2	Bs-1	12092269	8189945	2760149	5429796
155	met1_RNAseq_S97_merge_R1	Sample97	Bs1_WT_1	T3	L	WT	Bs-1	7977032	6127370	3421718	2705652
156	met1_RNAseq_S98_merge_R1	Sample98	Bs1_WT_2	T3	L	WT	Bs-1	4347654	3331655	1738129	1593526
157	met1_RNAseq_S99_merge_R1_subset	Sample99	Bs1_WT_3	T3	L	WT	Bs-1	10156365	7501438	3295718	4205720
158	met1_RNAseq_S9_merge_R1	Sample9	Ste0_P1_3	T3	L1	Mut_Homo_G1	Ste-0	4692705	3611789	2445075	1166714
