## Supplementary data : Appendix 2 for "Canalization of genome-wide transcriptional activity in *Arabidopsis thaliana* accessions by MET1-dependent CG methylation": Shared_allcontrast_DEGs_coord.tab

Chr1	5912053	5915313	+	AT1G17275	transposable_element_gene
Chr1	12016651	12018654	-	AT1G33130	transposable_element_gene
Chr1	12140012	12142760	-	AT1G33460	transposable_element_gene
Chr1	12173002	12174499	-	AT1G33570	transposable_element_gene
Chr1	12174773	12176059	-	AT1G33580	transposable_element_gene
Chr1	12627875	12630008	+	AT1G34530	transposable_element_gene
Chr1	12675584	12679303	+	AT1G34610	transposable_element_gene
Chr1	12950376	12952882	+	AT1G35300	transposable_element_gene
Chr1	13131935	13135837	+	AT1G35590	transposable_element_gene
Chr1	13136559	13139252	+	AT1G35600	transposable_element_gene
Chr1	13711163	13711683	+	AT1G36400	transposable_element_gene
Chr1	13735498	13737957	-	AT1G36460	transposable_element_gene
Chr1	13738829	13742675	-	AT1G36470	transposable_element_gene
Chr1	13768837	13774806	+	AT1G36520	transposable_element_gene
Chr1	13788723	13792563	+	AT1G36540	transposable_element_gene
Chr1	13921668	13925773	+	AT1G36770	transposable_element_gene
Chr1	13942799	13945667	-	AT1G36795	transposable_element_gene
Chr1	13950803	13953811	+	AT1G36810	transposable_element_gene
Chr1	14071388	14076253	+	AT1G37040	transposable_element_gene
Chr1	14181396	14183264	-	AT1G37160	transposable_element_gene
Chr1	14193585	14194819	-	AT1G37180	transposable_element_gene
Chr1	14197638	14200137	+	AT1G37190	transposable_element_gene
Chr1	14243165	14245015	+	AT1G37603	transposable_element_gene
Chr1	14266731	14272193	-	AT1G37867	transposable_element_gene
Chr1	14273365	14276511	-	AT1G37933	transposable_element_gene
Chr1	14334140	14338177	+	AT1G38185	transposable_element_gene
Chr1	14339343	14340227	+	AT1G38194	transposable_element_gene
Chr1	14344571	14347153	+	AT1G38212	transposable_element_gene
Chr1	14437603	14445999	+	AT1G38360	transposable_element_gene
Chr1	14591055	14593550	-	AT1G39110	transposable_element_gene
Chr1	14867447	14869477	-	AT1G40072	transposable_element_gene
Chr1	14899838	14906596	-	AT1G40077	transposable_element_gene
Chr1	15063543	15076496	-	AT1G40101	transposable_element_gene
Chr1	15187719	15189614	+	AT1G40119	transposable_element_gene
Chr1	15190972	15191991	+	AT1G40121	transposable_element_gene
Chr1	15414895	15415806	+	AT1G40230	transposable_element_gene
Chr1	15415948	15417870	+	AT1G40310	transposable_element_gene
Chr1	15482852	15484057	+	AT1G41680	transposable_element_gene
Chr1	15500528	15502597	+	AT1G41720	transposable_element_gene
Chr1	15508897	15512095	-	AT1G41740	transposable_element_gene
Chr1	15670938	15673358	-	AT1G41900	transposable_element_gene
Chr1	15824726	15826576	-	AT1G42360	transposable_element_gene
Chr1	16085799	16088273	+	AT1G42727	transposable_element_gene
Chr1	16189210	16203832	+	AT1G43060	transposable_element_gene
Chr1	16608898	16611040	+	AT1G43840	transposable_element_gene
Chr1	16627094	16628095	+	AT1G43870	transposable_element_gene
Chr1	16743177	16745699	-	AT1G44060	transposable_element_gene
Chr1	16746726	16750580	-	AT1G44070	transposable_element_gene
Chr1	18159889	18160464	+	AT1G49080	transposable_element_gene
Chr1	18161320	18162686	+	AT1G49090	transposable_element_gene
Chr1	18806508	18807394	-	AT1G50735	transposable_element_gene
Chr1	18847410	18849654	-	AT1G50850	transposable_element_gene
Chr1	18850511	18854356	-	AT1G50860	transposable_element_gene
Chr1	22061083	22061481	-	AT1G59930	gene
Chr1	29310057	29313571	-	AT1G77960	gene
Chr2	373125	378447	-	AT2G01840	transposable_element_gene
Chr2	1758936	1761353	+	AT2G04990	transposable_element_gene
Chr2	1763645	1765840	-	AT2G05010	transposable_element_gene
Chr2	2108121	2114699	-	AT2G05660	transposable_element_gene
Chr2	2402284	2405055	-	AT2G06150	transposable_element_gene
Chr2	2419319	2422450	-	AT2G06180	transposable_element_gene
Chr2	2447770	2448513	+	AT2G06245	transposable_element_gene
Chr2	2487810	2488538	+	AT2G06303	transposable_element_gene
Chr2	2495461	2497284	+	AT2G06330	transposable_element_gene
Chr2	2499009	2499980	+	AT2G06335	transposable_element_gene
Chr2	2502770	2504333	-	AT2G06340	transposable_element_gene
Chr2	2678827	2681289	-	AT2G06720	transposable_element_gene
Chr2	2720745	2723009	-	AT2G06810	transposable_element_gene
Chr2	2875034	2876983	-	AT2G06965	transposable_element_gene
Chr2	3073733	3078367	-	AT2G07400	transposable_element_gene
Chr2	3590814	3593227	-	AT2G07780	transposable_element_gene
Chr2	3639603	3646073	-	AT2G09187	transposable_element_gene
Chr2	3733172	3738079	+	AT2G09870	transposable_element_gene
Chr2	3866573	3872675	-	AT2G10180	transposable_element_gene
Chr2	3875425	3881998	-	AT2G10190	transposable_element_gene
Chr2	3945969	3953199	+	AT2G10280	transposable_element_gene
Chr2	3954998	3955674	+	AT2G10285	transposable_element_gene
Chr2	3967933	3971356	-	AT2G10310	transposable_element_gene
Chr2	4036277	4038845	+	AT2G10480	transposable_element_gene
Chr2	4041164	4043622	+	AT2G10490	transposable_element_gene
Chr2	4162835	4165555	+	AT2G10630	transposable_element_gene
Chr2	4166322	4168741	+	AT2G10640	transposable_element_gene
Chr2	4177220	4182769	+	AT2G10660	transposable_element_gene
Chr2	4200570	4202437	-	AT2G10680	transposable_element_gene
Chr2	4256189	4261900	+	AT2G10820	transposable_element_gene
Chr2	4284911	4286083	-	AT2G10880	transposable_element_gene
Chr2	4336273	4337467	+	AT2G10980	transposable_element_gene
Chr2	4404376	4406419	-	AT2G11110	transposable_element_gene
Chr2	4514861	4520662	-	AT2G11340	transposable_element_gene
Chr2	4573616	4581219	-	AT2G11450	transposable_element_gene
Chr2	4605504	4607971	+	AT2G11500	transposable_element_gene
Chr2	4676310	4677842	-	AT2G11650	transposable_element_gene
Chr2	4685014	4687082	+	AT2G11670	transposable_element_gene
Chr2	4724382	4725219	-	AT2G11775	transposable_element_gene
Chr2	4729678	4732966	+	AT2G11780	transposable_element_gene
Chr2	4911109	4912425	-	AT2G12240	transposable_element_gene
Chr2	4913282	4914238	-	AT2G12250	transposable_element_gene
Chr2	4914735	4918581	-	AT2G12260	transposable_element_gene
Chr2	4926146	4928532	-	AT2G12300	transposable_element_gene
Chr2	4935626	4936286	+	AT2G12320	transposable_element_gene
Chr2	4986187	4989358	-	AT2G12380	transposable_element_gene
Chr2	5086784	5092433	+	AT2G12500	transposable_element_gene
Chr2	5104418	5105816	-	AT2G12520	transposable_element_gene
Chr2	5249235	5252051	+	AT2G12780	transposable_element_gene
Chr2	5272006	5273463	+	AT2G12840	transposable_element_gene
Chr2	5441880	5444055	+	AT2G13160	transposable_element_gene
Chr2	5471589	5473914	+	AT2G13200	transposable_element_gene
Chr2	5524129	5526270	-	AT2G13310	transposable_element_gene
Chr2	5566998	5575786	+	AT2G13390	transposable_element_gene
Chr2	5987052	5993186	+	AT2G14180	transposable_element_gene
Chr2	6027499	6029693	-	AT2G14230	transposable_element_gene
Chr2	6305549	6307309	+	AT2G14730	transposable_element_gene
Chr2	7682383	7684083	+	AT2G17690	gene
Chr2	10088774	10092878	-	AT2G23720	transposable_element_gene
Chr2	14409489	14412365	+	AT2G34130	transposable_element_gene
Chr3	11561514	11564092	-	AT3G29730	transposable_element_gene
Chr3	11565143	11568987	-	AT3G29732	transposable_element_gene
Chr3	11793902	11797216	+	AT3G30170	transposable_element_gene
Chr3	11936237	11941273	-	AT3G30330	transposable_element_gene
Chr3	11998920	12003671	+	AT3G30393	transposable_element_gene
Chr3	12050702	12056135	-	AT3G30418	transposable_element_gene
Chr3	12077917	12081875	+	AT3G30440	transposable_element_gene
Chr3	12170739	12175434	-	AT3G30582	transposable_element_gene
Chr3	12189146	12191103	-	AT3G30620	transposable_element_gene
Chr3	12210366	12211703	-	AT3G30663	transposable_element_gene
Chr3	12228316	12232218	-	AT3G30680	transposable_element_gene
Chr3	12247335	12253398	-	AT3G30695	transposable_element_gene
Chr3	12400029	12402317	+	AT3G30746	transposable_element_gene
Chr3	12403103	12412091	+	AT3G30749	transposable_element_gene
Chr3	12438212	12440001	+	AT3G30765	transposable_element_gene
Chr3	12462579	12464771	-	AT3G30780	transposable_element_gene
Chr3	12467942	12471863	-	AT3G30790	transposable_element_gene
Chr3	12492823	12496380	+	AT3G30810	transposable_element_gene
Chr3	12579885	12585786	-	AT3G30838	transposable_element_gene
Chr3	12708257	12711435	-	AT3G31356	transposable_element_gene
Chr3	12716833	12722775	-	AT3G31359	transposable_element_gene
Chr3	12992006	12992614	+	AT3G32020	transposable_element_gene
Chr3	13400635	13402913	-	AT3G32677	transposable_element_gene
Chr3	13404997	13406508	-	AT3G32880	transposable_element_gene
Chr3	13601800	13606148	+	AT3G33058	transposable_element_gene
Chr3	13624114	13628913	-	AT3G33066	transposable_element_gene
Chr3	13649581	13651310	+	AT3G33067	transposable_element_gene
Chr3	14128922	14132041	+	AT3G33197	transposable_element_gene
Chr3	14546388	14553611	+	AT3G42431	transposable_element_gene
Chr3	14581046	14583365	-	AT3G42445	transposable_element_gene
Chr3	14799890	14801814	+	AT3G42716	transposable_element_gene
Chr3	14821960	14823996	+	AT3G42718	transposable_element_gene
Chr3	14828338	14830962	-	AT3G42720	transposable_element_gene
Chr3	14983525	14985656	+	AT3G42916	transposable_element_gene
Chr3	15251803	15260553	+	AT3G43304	transposable_element_gene
Chr3	15262136	15265104	+	AT3G43307	transposable_element_gene
Chr3	15313040	15316207	-	AT3G43358	transposable_element_gene
Chr3	15714896	15716641	-	AT3G43862	transposable_element_gene
Chr3	16101417	16106081	+	AT3G44500	transposable_element_gene
Chr3	16639041	16640511	+	AT3G45350	transposable_element_gene
Chr3	17111429	17114136	+	AT3G46487	transposable_element_gene
Chr3	17433459	17433966	+	AT3G47320	transposable_element_gene
Chr3	17434493	17436912	-	AT3G47330	transposable_element_gene
Chr4	1017843	1018394	-	AT4G02312	transposable_element_gene
Chr4	1018434	1020824	+	AT4G02314	transposable_element_gene
Chr4	1688258	1694030	-	AT4G03790	transposable_element_gene
Chr4	1806588	1809637	+	AT4G03860	transposable_element_gene
Chr4	1843451	1845822	+	AT4G03910	transposable_element_gene
Chr4	1865833	1866558	+	AT4G03923	transposable_element_gene
Chr4	1916461	1917816	-	AT4G03990	transposable_element_gene
Chr4	1951542	1954608	-	AT4G04070	transposable_element_gene
Chr4	1969059	1972381	+	AT4G04105	transposable_element_gene
Chr4	2013697	2018328	+	AT4G04170	transposable_element_gene
Chr4	2896376	2898502	+	AT4G05591	transposable_element_gene
Chr4	3013278	3013859	+	AT4G05636	transposable_element_gene
Chr4	3087919	3088878	-	AT4G06484	transposable_element_gene
Chr4	3090240	3095924	-	AT4G06485	transposable_element_gene
Chr4	3099364	3105303	+	AT4G06487	transposable_element_gene
Chr4	3154644	3158594	-	AT4G06499	transposable_element_gene
Chr4	3174260	3174880	-	AT4G06505	transposable_element_gene
Chr4	3176647	3182340	-	AT4G06506	transposable_element_gene
Chr4	3263286	3264419	+	AT4G06511	transposable_element_gene
Chr4	3280501	3282444	+	AT4G06517	transposable_element_gene
Chr4	3345854	3346456	-	AT4G06530	transposable_element_gene
Chr4	3366037	3368502	-	AT4G06538	transposable_element_gene
Chr4	3371977	3374649	-	AT4G06539	transposable_element_gene
Chr4	3374741	3378235	+	AT4G06540	transposable_element_gene
Chr4	3379397	3380776	-	AT4G06542	transposable_element_gene
Chr4	3384113	3385926	+	AT4G06544	transposable_element_gene
Chr4	3464128	3466017	+	AT4G06555	transposable_element_gene
Chr4	3497432	3499171	-	AT4G06564	transposable_element_gene
Chr4	3503598	3508199	-	AT4G06566	transposable_element_gene
Chr4	3518688	3520916	+	AT4G06570	transposable_element_gene
Chr4	3539458	3541365	-	AT4G06573	transposable_element_gene
Chr4	3550656	3554459	+	AT4G06578	transposable_element_gene
Chr4	3572990	3575539	+	AT4G06582	pseudogene
Chr4	3594144	3597062	-	AT4G06587	transposable_element_gene
Chr4	3646551	3648116	-	AT4G06596	transposable_element_gene
Chr4	3283784	3284823	+	AT4G06615	transposable_element_gene
Chr4	3736670	3738067	-	AT4G06622	transposable_element_gene
Chr4	3841927	3850392	-	AT4G06656	transposable_element_gene
Chr4	3869799	3871808	-	AT4G06664	transposable_element_gene
Chr4	3915379	3919648	-	AT4G06686	transposable_element_gene
Chr4	3945668	3948238	-	AT4G06698	transposable_element_gene
Chr4	3957182	3958339	-	AT4G06702	transposable_element_gene
Chr4	3988849	3989259	-	AT4G06710	transposable_element_gene
Chr4	3990945	3992813	-	AT4G06712	transposable_element_gene
Chr4	4017248	4018366	-	AT4G06718	transposable_element_gene
Chr4	4019626	4021476	-	AT4G06720	transposable_element_gene
Chr4	4041130	4043094	+	AT4G06736	transposable_element_gene
Chr4	4178491	4180361	-	AT4G07355	transposable_element_gene
Chr4	4326227	4328921	+	AT4G07518	transposable_element_gene
Chr4	4340664	4341077	+	AT4G07523	transposable_element_gene
Chr4	4404032	4406056	-	AT4G07586	transposable_element_gene
Chr4	4422655	4425460	+	AT4G07630	transposable_element_gene
Chr4	4773564	4776647	+	AT4G07942	transposable_element_gene
Chr4	4837021	4838089	+	AT4G08016	transposable_element_gene
Chr4	4895659	4901632	-	AT4G08050	transposable_element_gene
Chr4	4964226	4966272	+	AT4G08080	transposable_element_gene
Chr4	5064591	5067431	+	AT4G08113	transposable_element_gene
Chr4	5347396	5350436	-	AT4G08430	gene
Chr4	5469345	5470466	+	AT4G08593	gene
Chr4	5480552	5482514	-	AT4G08598	transposable_element_gene
Chr4	5489259	5489974	-	AT4G08602	transposable_element_gene
Chr4	5555316	5556616	-	AT4G08691	gene
Chr4	5571075	5574725	-	AT4G08720	transposable_element_gene
Chr4	5943640	5946070	+	AT4G09370	transposable_element_gene
Chr4	10050211	10054031	+	AT4G18150	gene
Chr4	13038360	13042443	+	AT4G25530	gene
Chr4	14283564	14287590	-	AT4G28970	transposable_element_gene
Chr5	28532	29086	-	AT5G01080	gene
Chr5	725281	725962	+	AT5G03090	gene
Chr5	6349762	6350949	-	AT5G19015	transposable_element_gene
Chr5	9566763	9567176	-	AT5G27180	transposable_element_gene
Chr5	9567920	9571164	-	AT5G27190	transposable_element_gene
Chr5	10140418	10147542	+	AT5G28165	transposable_element_gene
Chr5	10201271	10203335	-	AT5G28235	gene
Chr5	10241337	10256531	+	AT5G28263	transposable_element_gene
Chr5	10738453	10744395	-	AT5G28696	transposable_element_gene
Chr5	10817194	10818477	+	AT5G28785	transposable_element_gene
Chr5	10824433	10826575	+	AT5G28810	gene
Chr5	10884483	10889210	+	AT5G28865	transposable_element_gene
Chr5	11171500	11174052	-	AT5G29408	transposable_element_gene
Chr5	11212606	11213608	+	AT5G29568	transposable_element_gene
Chr5	11218048	11223147	+	AT5G29574	transposable_element_gene
Chr5	11622149	11630296	-	AT5G29646	transposable_element_gene
Chr5	11323981	11329884	-	AT5G29975	transposable_element_gene
Chr5	11587319	11589681	+	AT5G30470	transposable_element_gene
Chr5	11590737	11591989	+	AT5G30480	transposable_element_gene
Chr5	11405397	11406710	+	AT5G30852	transposable_element_gene
Chr5	11412727	11415675	+	AT5G31032	transposable_element_gene
Chr5	11777654	11779488	+	AT5G31963	transposable_element_gene
Chr5	11780620	11781807	+	AT5G31981	transposable_element_gene
Chr5	11782797	11784866	-	AT5G31999	transposable_element_gene
Chr5	11800200	11802224	-	AT5G32053	transposable_element_gene
Chr5	11453775	11457685	+	AT5G32103	transposable_element_gene
Chr5	11813521	11816463	-	AT5G32107	transposable_element_gene
Chr5	11457959	11459621	+	AT5G32136	transposable_element_gene
Chr5	11820826	11821563	-	AT5G32143	transposable_element_gene
Chr5	11830875	11831456	+	AT5G32161	transposable_element_gene
Chr5	11460441	11461217	+	AT5G32169	transposable_element_gene
Chr5	11977548	11987264	+	AT5G32345	transposable_element_gene
Chr5	12016950	12017720	+	AT5G32405	transposable_element_gene
Chr5	12049749	12050468	-	AT5G32431	transposable_element_gene
Chr5	12099857	12101337	-	AT5G32473	transposable_element_gene
Chr5	12125630	12126732	-	AT5G32489	transposable_element_gene
Chr5	12129478	12130279	-	AT5G32490	transposable_element_gene
Chr5	12131937	12133832	-	AT5G32495	transposable_element_gene
Chr5	12142711	12144657	-	AT5G32511	transposable_element_gene
Chr5	12140385	12140969	-	AT5G32515	transposable_element_gene
Chr5	12150099	12151013	-	AT5G32517	transposable_element_gene
Chr5	12204733	12206865	+	AT5G32566	transposable_element_gene
Chr5	12225111	12226634	-	AT5G32591	transposable_element_gene
Chr5	12292463	12294049	+	AT5G32624	transposable_element_gene
Chr5	12340216	12342177	-	AT5G32726	transposable_element_gene
Chr5	12349746	12350642	-	AT5G32775	transposable_element_gene
Chr5	12396113	12396754	+	AT5G33000	transposable_element_gene
Chr5	12402098	12408478	+	AT5G33050	transposable_element_gene
Chr5	12434286	12435257	+	AT5G33150	transposable_element_gene
Chr5	12610179	12615470	+	AT5G33381	transposable_element_gene
Chr5	12635785	12637371	-	AT5G33386	transposable_element_gene
Chr5	12715034	12716881	+	AT5G33427	transposable_element_gene
Chr5	12745751	12750205	-	AT5G33434	transposable_element_gene
Chr5	13271933	13274842	+	AT5G34990	transposable_element_gene
Chr5	13320517	13326651	-	AT5G35057	transposable_element_gene
Chr5	13386852	13387175	-	AT5G35120	gene
Chr5	13397089	13399881	+	AT5G35142	transposable_element_gene
Chr5	13400552	13402834	+	AT5G35145	transposable_element_gene
Chr5	13404008	13404991	+	AT5G35146	transposable_element_gene
Chr5	14380268	14380744	-	AT5G36650	transposable_element_gene
Chr5	14380888	14383080	+	AT5G36655	transposable_element_gene
Chr5	14678341	14680737	-	AT5G37125	transposable_element_gene
Chr5	14830453	14830960	+	AT5G37385	transposable_element_gene
Chr5	14831432	14833855	-	AT5G37390	transposable_element_gene
Chr5	18194299	18196851	-	AT5G45082	transposable_element_gene
Chr5	18472301	18475574	+	AT5G45570	gene
